# Ether lipid remodeling during neuronal differentiation prevents ferroptosis

**DOI:** 10.64898/2026.05.02.722203

**Authors:** Antonino Asaro, Gregor Pulikkotti Jose, Ilias Gkikas, Sarah Salame, Pauline Perné, Jean Andrea Maillat, Sylvia Ho, Océane Buvry, Lucile Fleuriot, Eva Bastida-Martínez, Jeremy Vicencio, Julián Cerón, Yuki Matsuzawa, Frédéric Brau, Julie Cazareth, Hiroshi Tsugawa, Delphine Debayle, Montserrat Elías-Arnanz, Howard Riezman, Giovanni D’Angelo, Takeshi Harayama

## Abstract

Ferroptosis is a form of cell death driven by iron-dependent lipid peroxidation, with specific lipid species playing key roles in modulating susceptibility. Among these, ether lipids have shown conflicting effects, being linked to both protection and sensitization. Here, we dissect the relationship between lipid structure and ferroptosis sensitivity and explain how ether lipids exert context-dependent effects. Ether lipids can promote ferroptosis through a metabolic bias towards the accumulation of polyunsaturated acyl chains and ethanolamine head groups, whereas this pro-ferroptotic tendency is counterbalanced by the anti-ferroptotic vinyl ether moiety introduced by plasmanylethanolamine desaturase 1. We show that this protective effect is critical for preventing ferroptosis in hiPSC-derived neurons, which accumulate otherwise pro-ferroptotic ether lipids during differentiation. This effect is not solely due to its antioxidant properties but also stems from the reprogramming of mitochondrial respiration. The lack of vinyl ether bonds leads to multiple mitochondrial defects, including increased mitochondrial reactive oxygen species (ROS), lower membrane potential, and abnormal cristae structures. These findings indicate that vinyl ether bonds in ether lipids offer dual ferroptosis resistance by scavenging ROS and minimizing its production at the mitochondrial level. The disruption of this system in *Caenorhabditis elegans* leads to iron-induced death and impaired motility. Thus, our study reveals ether lipid structural remodeling as a key regulator of ferroptosis sensitivity in neurons.
