## Supplementary material for "Ether lipid remodeling during neuronal differentiation prevents ferroptosis": Data_S2_HeLa-lipidomics

### Sheet: Sheet1
Metabolite.name	HeLa_1	HeLa_2	HeLa_3	HeLa_4
CE 16:0	27.0312	36.2941	49.7892	34.894
CE 18:1	325.096	344.127	423.031	337.082
CE 18:2	99.4592	88.1024	112.299	90.8414
CE 20:4	350.283	308.897	332.904	301.377
CE 20:5	127.195	97.0381	118.904	98.7398
CE 22:4	122.356	109.11	137.223	108.686
CE 22:5	294.373	266.668	325.215	265.271
CE 22:6	995.179	935.659	1134.86	925.759
CE 24:4	67.4042	70.2784	101.167	68.8106
CE 24:5	53.546	53.4351	72.172	53.3197
CE 24:6	59.6274	59.5675	74.7435	57.7019
Cer 34:1;O2|Cer 18:1;O2/16:0	12.4396	13.9526	15.2948	13.5733
Cer 36:1;O2|Cer 18:1;O2/18:0	2.97604	3.25278	3.70443	3.20755
Cer 38:1;O2|Cer 16:1;O2/22:0|Cer 18:1;O2/20:0	1.35873	1.46051	1.6236	1.42086
Cer 40:1;O2|Cer 18:1;O2/22:0	13.0749	14.0647	15.4555	13.7751
Cer 40:2;O2|Cer 16:1;O2/24:1|Cer 18:1;O2/22:1	1.51931	1.78244	2.08828	1.73504
Cer 40:2;O2|Cer 18:2;O2/22:0	3.01021	3.47441	4.16996	3.38434
Cer 41:1;O2|Cer 17:1;O2/24:0|Cer 18:1;O2/23:0	3.59097	3.83255	4.313	3.89101
Cer 41:2;O2|Cer 17:1;O2/24:1|Cer 18:1;O2/23:1	1.68267	1.96702	2.39244	1.96078
Cer 41:2;O2|Cer 18:2;O2/23:0	0.835295	0.935599	1.21047	0.988285
Cer 42:1;O2|Cer 18:1;O2/24:0	46.5525	50.5528	53.8948	48.5864
Cer 42:2;O2|Cer 18:1;O2/24:1	24.857	27.5903	33.0829	28.6312
Cer 42:2;O2|Cer 18:2;O2/24:0	11.0052	12.1903	15.0385	12.6324
Cer 42:3;O2|Cer 18:2;O2/24:1	8.15628	9.42127	11.3201	9.26182
Cer 43:1;O2|Cer 18:1;O2/25:0	1.02352	1.15905	1.31104	1.11846
Cer 43:2;O2|Cer 18:1;O2/25:1	1.09544	1.23074	1.40467	1.21133
Cer 44:1;O2|Cer 18:1;O2/26:0	1.52393	1.73511	1.97532	1.74028
Cer 44:2;O2|Cer 18:1;O2/26:1	1.93236	2.06033	2.34973	2.08952
DG 30:0|DG 14:0_16:0	21.2476	22.3631	26.4046	22.3985
DG 32:0|DG 16:0_16:0	58.8266	64.2242	70.959	62.4931
DG 32:1|DG 16:0_16:1	73.5792	89.9578	102.251	84.3903
DG 33:1|DG 15:0_18:1|DG 16:0_17:1	11.0955	12.5544	14.8222	11.8327
DG 34:0|DG 16:0_18:0	21.4081	22.0108	23.7624	20.6716
DG 34:1|DG 16:0_18:1	167.792	199.423	242.248	194.778
DG 34:2|DG 16:0_18:2	16.7387	22.4275	23.672	20.0688
DG 34:2|DG 16:1_18:1	18.9211	23.9154	27.2895	21.8759
DG 35:1|DG 17:0_18:1|DG 18:0_17:1	5.44978	6.05821	7.31459	5.61937
DG 36:0|DG 18:0_18:0	4.44173	4.73533	4.71828	4.25818
DG 36:1|DG 18:0_18:1	44.8392	52.104	62.8312	50.8848
DG 36:2|DG 18:0_18:2	9.76746	11.2764	12.732	9.98577
DG 36:2|DG 18:1_18:1	50.8483	59.6187	71.9488	55.3981
DG 36:3|DG 16:0_20:3	5.51018	6.92738	7.80549	6.06227
DG 36:3|DG 18:1_18:2	14.7993	18.7778	20.544	17.8736
DG 36:4|DG 16:0_20:4	28.8206	35.2263	41.9576	32.4306
DG 38:2|DG 18:1_20:1	3.33586	4.11545	4.86682	3.89135
DG 38:3|DG 18:0_20:3	5.87581	7.15047	8.67124	6.68678
DG 38:4|DG 18:0_20:4	53.2186	66.0526	79.9151	60.2314
DG 38:5|DG 16:0_22:5|DG 18:1_20:4	22.8744	27.9221	32.7875	25.1813
DG 38:5|DG 18:0_20:5	4.58653	5.59686	6.29142	4.88079
DG 38:6|DG 16:0_22:6	10.9767	13.8322	16.0268	12.1445
DG 40:4|DG 18:0_22:4	3.06816	3.77171	4.50674	3.32091
DG 40:5|DG 18:0_22:5	8.33211	10.4977	12.8151	9.77734
DG 40:6|DG 18:0_22:6	7.6751	9.5099	10.9888	8.54395
DG 40:7|DG 18:1_22:6	5.20831	6.53498	7.91518	5.90212
Hex2Cer 40:1;O2|Hex2Cer 18:1;O2/22:0	14.173	15.597	18.6703	16.4065
Hex2Cer 42:1;O2|Hex2Cer 18:1;O2/24:0	20.67	23.1982	26.3693	24.2359
Hex2Cer 42:2;O2|Hex2Cer 18:1;O2/24:1	14.4687	17.0238	22.6189	17.8494
HexCer 40:1;O2|HexCer 18:1;O2/22:0	23.2123	24.9984	29.8674	24.7205
HexCer 41:1;O2|HexCer 18:1;O2/23:0	4.39584	4.86181	5.76389	4.82255
HexCer 42:1;O2|HexCer 18:1;O2/24:0	44.9801	49.0905	57.0399	49.0028
HexCer 42:2;O2|HexCer 18:1;O2/24:1	20.2852	22.2949	29.7547	24.2991
LPC 14:0/0:0	2.60865	2.69963	3.42808	2.73994
LPC 15:0/0:0	1.9846	1.92037	2.22992	1.97416
LPC 16:0/0:0	108.718	106.969	136.625	108.365
LPC 16:1/0:0	5.85997	6.22282	7.92634	6.18836
LPC 17:0/0:0	2.98964	2.89152	3.79489	2.98432
LPC 17:1/0:0	1.41449	1.43661	1.75134	1.41574
LPC 18:0/0:0	32.6341	31.0188	42.8571	32.7142
LPC 18:1/0:0	30.9103	31.3134	40.5641	31.2894
LPC 18:2	1.80256	1.83484	2.40135	1.89607
LPC 20:1/0:0	2.11171	2.00706	2.62158	2.08168
LPC 20:4	2.00897	2.00447	2.74511	2.11461
LPC 20:5	0.583722	0.551226	0.755233	0.571532
LPC 22:6	1.29386	1.30314	1.76944	1.37181
LPC O-16:0	7.90625	7.93286	10.1143	8.0101
LPC O-18:0	3.86737	3.65553	4.84213	3.8049
LPC O-18:1	2.69429	2.58071	3.38097	2.66307
LPC O-20:0	1.14977	1.06118	1.38254	1.13479
LPC P-15:0	1.19287	1.2176	1.5783	1.27845
LPC P-16:0	6.72511	6.56824	8.60581	6.96684
LPC P-17:0	0.841672	0.798538	1.07015	0.813537
LPC P-18:0	5.78886	5.57638	7.21093	5.87444
LPC P-18:1	2.19103	2.11757	2.79901	2.21529
LPC P-20:0	1.79999	1.75046	2.18136	1.83098
LPE 16:0	35.1617	34.8591	45.0891	35.9114
LPE 17:0	4.02124	3.91459	5.17792	4.1805
LPE 18:0	112.727	110.511	145.371	115.69
LPE 18:1	30.1899	30.0994	38.8791	31.947
LPE 20:4	6.03737	5.23683	7.17253	6.66527
LPE 22:6	3.79997	3.67946	4.83905	4.36738
LPE P-16:0	32.0842	31.3958	40.6959	31.7535
LPE P-18:0	29.2873	27.7773	35.342	28.8526
LPE P-18:1	9.49004	8.75765	11.233	9.11718
LPE P-20:0	12.6255	12.4769	15.2962	12.5457
PC 28:0|PC 14:0_14:0	56.4729	62.1998	76.9187	63.8336
PC 29:0|PC 14:0_15:0	33.3416	34.8662	43.544	35.7969
PC 30:0|PC 14:0_16:0	899.335	883.644	1030.21	888.169
PC 30:1|PC 14:0_16:1	108.26	118.578	148.919	120.117
PC 31:0|PC 15:0_16:0	256.628	257.613	314.926	260.968
PC 31:1|PC 14:0_17:1|PC 15:0_16:1	73.4485	76.0959	96.1502	78.1579
PC 32:0|PC 16:0_16:0	1464.05	1442.81	1625.86	1403.89
PC 32:1|PC 16:0_16:1	2170.84	2199.05	2596.2	2225.51
PC 32:2|PC 16:0_16:2	62.9913	66.5519	80.4726	67.5183
PC 32:2|PC 16:1_16:1	93.4228	100.507	128.571	104.969
PC 33:0|PC 16:0_17:0	118.291	119.452	142.911	119.461
PC 33:1|PC 16:0_17:1	462.045	473.053	582.102	480.75
PC 33:2|PC 16:1_17:1	46.9641	48.6394	61.5139	50.5549
PC 34:0|PC 16:0_18:0	202.969	198.417	227.929	191.47
PC 34:1|PC 16:0_18:1	3802.8	3884.71	4437.57	3849.03
PC 34:2|PC 16:0_18:2	619.314	616.403	749.018	631.269
PC 34:2|PC 16:1_18:1	314.373	304.892	356.468	302.068
PC 34:3|PC 16:0_18:3	73.0444	75.9466	97.3712	79.2236
PC 34:3|PC 16:1_18:2	23.7647	26.9186	32.1582	27.8691
PC 34:4|PC 14:0_20:4	19.2994	20.8345	26.6365	21.543
PC 34:5|PC 14:0_20:5	4.85531	5.24086	6.64418	5.46571
PC 35:1|PC 17:0_18:1|PC 16:0_19:1	172.943	177.146	214.619	178.739
PC 35:2|PC 17:1_18:1	141.536	142.767	175.091	144.942
PC 35:3|PC 17:1_18:2	16.3069	16.715	20.9478	16.8536
PC 35:4|PC 15:0_20:4	9.25221	9.89714	12.1737	10.7894
PC 36:1|PC 18:0_18:1	559.476	575.234	704.739	583.818
PC 36:2|PC 18:0_18:2	260.225	266.409	306.858	268.081
PC 36:2|PC 18:1_18:1	805.587	822.45	938.962	813.261
PC 36:3|PC 16:0_20:3	173.547	168.695	209.55	172.708
PC 36:3|PC 18:1_18:2	266.085	252.594	304.416	249.379
PC 36:4|PC 16:0_20:4	705.908	687.022	813.321	685.783
PC 36:4|PC 18:1_18:3	57.1976	60.6286	74.0515	60.6483
PC 36:5|PC 16:0_20:5	234.43	242.177	303.03	242.717
PC 36:5|PC 16:1_20:4	26.5025	30.0065	38.123	30.4625
PC 36:6|PC 14:0_22:6	9.36512	11.0063	13.7247	11.0563
PC 36:6|PC 16:1_20:5	7.49989	8.07157	10.2661	8.61147
PC 37:1|PC 19:0_18:1	11.9443	12.4546	15.6841	12.8179
PC 37:2|PC 18:1_19:1	33.5335	34.5508	42.4	34.9847
PC 37:3|PC 18:1_19:2	14.3862	15.0578	18.6373	14.9771
PC 37:4|PC 17:0_20:4	35.0874	34.237	42.4006	34.4271
PC 37:5|PC 17:1_20:4	16.3561	16.7881	22.0389	17.2774
PC 38:1|PC 20:0_18:1	18.0456	19.0011	24.0466	19.815
PC 38:2|PC 18:1_20:1	56.169	58.9086	72.3943	60.2787
PC 38:3|PC 18:0_20:3	44.5963	44.3582	55.1475	45.6854
PC 38:4|PC 16:0_22:4	60.4908	61.0154	76.6611	60.6695
PC 38:4|PC 18:0_20:4	211.75	203.865	241.055	204.633
PC 38:5|PC 16:0_22:5|PC 18:1_20:4	384.679	375.873	449.341	380.535
PC 38:5|PC 18:0_20:5	106.294	101.045	125.883	103.326
PC 38:6|PC 16:0_22:6	329.724	338.348	424.572	344.41
PC 38:6|PC 18:1_20:5	76.5977	83.4568	101.981	83.5363
PC 38:7|PC 16:1_22:6	20.3366	23.3112	29.5447	23.6767
PC 39:4|PC 19:0_20:4	2.84448	2.69295	3.3373	2.66092
PC 39:5|PC 17:0_22:5	13.881	14.0293	17.2813	14.1389
PC 39:6|PC 17:0_22:6	7.14943	6.94527	8.59776	7.08902
PC 39:7|PC 17:1_22:6	4.70815	5.15283	6.66702	5.33603
PC 40:4|PC 16:0_24:4	12.8214	13.0461	16.2233	13.2473
PC 40:4|PC 18:0_22:4	8.77643	8.93348	11.2405	9.06759
PC 40:4|PC 20:0_20:4	5.89006	5.86708	7.35762	5.89528
PC 40:5|PC 18:0_22:5	40.4379	38.7371	46.6977	39.0009
PC 40:5|PC 18:1_22:4	23.4239	22.4706	30.2974	22.8364
PC 40:5|PC 20:1_20:4	16.6156	16.9712	20.2461	16.337
PC 40:6|PC 18:0_22:6	64.6609	64.3305	78.5534	64.258
PC 40:6|PC 18:1_22:5	53.5926	52.5211	62.3973	53.1883
PC 40:7|PC 18:1_22:6	119.259	123.04	156.335	123.992
PC 40:8|PC 20:4_20:4	9.5694	10.105	13.1557	10.3029
PC 42:10|PC 20:4_22:6	5.36342	6.29555	8.01469	6.24262
PC 42:11|PC 20:5_22:6	1.34269	1.5381	1.97051	1.54474
PC 42:5|PC 18:1_24:4	4.18538	4.20268	5.38343	4.39839
PC 42:7|PC 20:1_22:6	9.22764	9.70242	12.1398	9.91918
PC 42:8|PC 20:4_22:4	6.74667	6.83719	8.77098	6.83339
PC 42:9|PC 20:4_22:5	7.56484	7.89795	10.1437	7.89307
PC 44:12|PC 22:6_22:6	1.13637	1.19782	1.58948	1.37592
PC O-28:0|PC O-12:0_16:0	18.6204	19.8402	23.6526	19.6469
PC O-29:0|PC O-13:0_16:0	9.65159	9.46643	11.152	9.41369
PC O-30:0|PC O-14:0_16:0|PC O-16:0_14:0	60.0951	61.1774	75.2374	60.7603
PC O-30:1|PC O-12:0_18:1	9.09582	9.75335	11.9927	9.94689
PC O-31:0|PC O-15:0_16:0|O-16:0_15:0	14.5594	14.627	17.0175	14.3917
PC O-32:0|PC O-16:0_16:0	173.873	178.068	207.039	174.642
PC O-32:1|PC O-16:0_16:1	89.8012	95.3289	114.996	94.9054
PC O-32:4|PC O-12:0_20:4	3.23464	3.7677	4.62943	3.67738
PC O-33:0|PC O-17:0_16:0	9.52996	10.0042	11.9123	9.8309
PC O-34:0|PC O-18:0_16:0	46.0188	46.4567	53.1171	44.1139
PC O-34:1|PC O-16:0_18:1|PC O-18:1_16:0	251.731	262.619	320.247	263.8
PC O-34:2|PC O-16:0_18:2	16.4974	17.4744	20.7135	17.7952
PC O-34:2|PC O-18:1_16:1	12.2721	13.1338	16.1638	13.3322
PC O-36:1|PC O-18:0_18:1	24.6627	26.6416	33.0585	27.038
PC O-36:2|PC O-18:0_18:2	10.2233	10.9159	13.3151	11.0865
PC O-36:2|PC O-18:1_18:1	25.764	26.7666	32.8904	26.9451
PC O-36:3|PC O-16:0_20:3	9.59725	10.1311	10.5006	9.44162
PC O-36:4|PC O-16:0_20:4	110.74	114.479	141.569	114.176
PC O-36:5|PC O-16:0_20:5	27.0228	26.1498	30.9269	25.5115
PC O-38:1|PC O-20:0_18:1	3.23802	3.58555	4.65744	3.89142
PC O-38:3|PC O-18:0_20:3	6.62348	6.84573	8.4417	6.83716
PC O-38:4|PC O-18:0_20:4	53.6036	54.4043	68.1092	54.5929
PC O-38:4|PC O-18:1_20:3	5.43445	5.76409	6.31381	5.30589
PC O-38:5|PC O-18:0_20:5	16.4477	15.8104	20.0071	16.3285
PC O-38:5|PC O-18:1_20:4	95.751	96.9522	124.216	98.651
PC O-38:6|P-38:5|PC O-16:0_22:6|PC P-18:1_20:4	78.7761	79.1309	99.4048	81.5467
PC O-38:6|PC O-18:1_20:5	16.5856	16.4182	19.5504	16.5088
PC O-40:4|PC O-20:0_20:4	15.7385	16.3362	20.5705	16.6493
PC O-40:5|PC O-18:0_22:5	10.1154	10.6221	13.4001	10.5185
PC O-40:5|PC P-40:4|PC O-20:0_20:5|PC P-18:0_22:4	6.6116	6.74794	8.19369	6.64562
PC O-40:6|PC O-18:1_22:5	11.1722	11.6798	14.7579	11.7996
PC O-40:6|PC P-40:5|PC O-18:0_22:6|PC P-18:0_22:5	24.3514	24.7817	30.4425	25.0906
PC O-40:7|PC O-18:1_22:6	27.204	28.2258	34.2731	28.7068
PC O-42:4|PC O-22:0_20:4	6.3192	6.97037	8.48605	7.0026
PC O-42:5|PC O-20:0_22:5	3.78628	4.05905	5.09108	4.13779
PC O-42:6|PC O-20:0_22:6	6.87658	7.33369	9.32409	7.41787
PC P-30:0|PC P-14:0_16:0|PC P-16:0_14:0	61.2765	62.7171	76.055	63.1611
PC P-31:0|PC P-15:0_16:0|PC P-16:0_15:0	19.2859	19.686	22.5508	19.1571
PC P-32:0|PC P-16:0_16:0	165.871	167.493	199.686	165.384
PC P-32:1|PC P-16:0_16:1	76.8766	79.8845	98.862	80.3146
PC P-33:0|PC P-17:0_16:0	10.7487	10.9548	13.2612	10.8932
PC P-33:1|PC P-16:0_17:1	9.81397	9.61573	11.5913	9.61626
PC P-34:0|PC P-18:0_16:0	15.3923	15.7519	19.1496	15.9765
PC P-34:1|PC P-16:0_18:1	92.4208	96.6756	116.366	97.0249
PC P-34:2|PC P-16:0_18:2	15.8099	16.8727	20.6018	16.7284
PC P-35:1|PC P-17:0_18:1	6.60234	6.90201	8.59376	7.03129
PC P-36:1|PC P-18:0_18:1	16.2826	17.6579	21.9757	17.9384
PC P-36:2|PC P-18:0_18:2	9.34034	9.82425	11.7665	10.0158
PC P-36:2|PC P-18:1_18:1	19.1721	20.4244	25.0602	20.3031
PC P-36:4|PC P-16:0_20:4	75.1061	74.0614	92.0506	75.2372
PC P-36:5|PC P-16:0_20:5	16.8933	17.5144	21.1678	17.3
PC P-36:5|PC P-16:1_20:4	1.51981	1.41858	1.79464	1.39037
PC P-38:1|PC P-20:0_18:1	3.20184	3.56464	4.33067	3.60997
PC P-38:4|PC P-18:0_20:4	32.9693	34.0424	42.3396	34.1536
PC P-38:5|PC P-18:0_20:5	6.45126	6.13158	7.36991	6.29744
PC P-38:6|PC P-16:0_22:6	21.9919	22.1362	27.274	22.8309
PC P-38:6|PC P-18:1_20:5	7.42548	7.16155	9.02584	7.07665
PC P-40:4|PC P-20:0_20:4	5.03264	5.23705	6.56159	5.26901
PC P-40:6|PC P-18:0_22:6	10.8553	11.0321	13.5114	11.0013
PC P-42:6|PC P-20:0_22:6	2.05083	2.19811	2.69058	2.16863
PE 30:0|PE 14:0_16:0	10.1278	9.78512	11.8775	10.6673
PE 32:0|PE 16:0_16:0	29.9102	29.7204	33.2797	29.0539
PE 32:1|PE 16:0_16:1	134.972	138.885	175.404	146.543
PE 32:2|PE 16:1_16:1	6.63531	6.90648	9.13803	7.43139
PE 33:1|PE 15:0_18:1|PE 16:0_17:1	37.448	36.4643	47.0983	39.543
PE 34:0|PE 16:0_18:0	20.0102	21.0782	23.2051	20.3868
PE 34:1|PE 16:0_18:1|PE 18:0_16:1	678.429	688.177	847.549	717.153
PE 34:2|PE 16:1_18:1	105.699	99.8667	135.257	105.707
PE 34:3|PE 16:1_18:2	19.4045	21.7838	28.2273	22.9339
PE 35:1|PE 17:0_18:1|PE 18:0_17:1	86.6657	88.5192	112.632	94.0753
PE 35:2|PE 17:1_18:1	51.4393	52.7596	64.5213	54.6682
PE 36:1|PE 18:0_18:1	740.814	775.042	995.26	841.877
PE 36:2|PE 18:0_18:2	110.812	110.001	147.167	124.105
PE 36:2|PE 18:1_18:1	625.001	634.007	785.059	652.424
PE 36:3|PE 16:0_20:3	125.471	136.786	170.166	141.173
PE 36:3|PE 18:1_18:2	101.392	100.249	116.076	108.888
PE 36:4|PE 16:0_20:4	274.287	267.857	337.939	284.913
PE 36:5|PE 16:0_20:5	80.9636	77.0586	102.964	82.5816
PE 36:5|PE 16:1_20:4	14.2766	14.4273	19.9303	15.2814
PE 37:2|PE 18:1_19:1	22.1587	23.2485	28.9512	24.4963
PE 37:5|PE 17:0_20:5	9.69654	9.44648	12.2291	10.0296
PE 38:1|PE 18:0_20:1|PE 20:0_18:1	22.2063	23.3768	31.3026	26.292
PE 38:2|PE 16:1_22:1|PE 18:1_20:1	32.0315	34.547	44.3679	36.5967
PE 38:3|PE 18:0_20:3	136.482	139.738	180.251	148.063
PE 38:4|PE 18:0_20:4	946.917	929.847	1150.97	963.895
PE 38:5|PE 16:0_22:5|PE 18:1_20:4	330.719	317.655	406.469	337.553
PE 38:5|PE 18:0_20:5	439.175	443.051	544.439	459.244
PE 38:6|PE 16:0_22:6	148.521	137.868	175.562	145.114
PE 38:6|PE 18:1_20:5	84.2573	80.6003	107.342	86.2013
PE 38:7|PE 16:1_22:6	8.5156	8.76924	11.4232	9.04218
PE 39:6|PE 17:0_22:6	20.549	19.0166	24.1974	20.7243
PE 40:1|PE 22:0_18:1	7.9547	8.8593	11.6773	9.49578
PE 40:2|PE 18:1_22:1	10.1924	10.976	14.9851	12.0826
PE 40:3|PE 18:0_22:3	5.52227	6.12681	8.17464	6.61709
PE 40:4|PE 18:0_22:4	52.0687	54.6292	72.2272	59.0554
PE 40:4|PE 20:0_20:4	9.29905	9.77926	12.6555	10.5917
PE 40:5|PE 18:0_22:5	246.935	243.845	307.612	254.832
PE 40:6|PE 18:0_22:6	389.619	374.023	458.177	379.725
PE 40:6|PE 18:1_22:5	74.2211	72.6532	92.5979	78.4857
PE 40:7|PE 18:1_22:6	125.92	119.656	153.544	125.321
PE 42:1|PE 24:0_18:1	5.44304	5.92358	8.10878	6.35675
PE 42:2|PE 18:1_24:1	3.9451	4.50574	6.09087	4.95432
PE P-32:0|PE P-16:0_16:0	13.4531	14.0412	16.0221	13.7365
PE P-32:1|PE P-16:0_16:1	26.5498	26.4748	34.5136	28.6264
PE P-33:1|PE P-16:0_17:1|PE P-17:0_16:1	8.43221	8.64589	11.4927	9.02109
PE P-34:0|PE P-18:0_16:0	15.4725	16.5369	17.942	16.3685
PE P-34:1|PE P-16:0_18:1|PE P-18:1_16:1	216.158	231.214	296.35	244.948
PE P-34:2|PE P-16:0_18:2	19.2114	20.6131	24.6914	19.9134
PE P-34:2|PE P-18:1_16:1	10.3238	11.7927	14.9767	12.5095
PE P-35:1|PE P-17:0_18:1|PE P-18:0_17:1	12.8537	14.0121	17.6638	15.24
PE P-35:4|PE P-15:0_20:4	6.59237	6.12581	8.00166	6.68009
PE P-36:1|PE P-18:0_18:1	93.4735	102.418	135.917	110.43
PE P-36:2|PE P-18:0_18:2	15.8183	16.5249	22.1737	17.4114
PE P-36:2|PE P-18:1_18:1	62.9354	67.2897	85.7743	70.8243
PE P-36:3|PE P-16:0_20:3	42.2613	42.6626	51.9644	44.2682
PE P-36:4|PE P-16:0_20:4	641.684	636.175	803.227	660.435
PE P-36:5|PE P-16:0_20:5	169.125	160.237	208.164	167.972
PE P-37:4|PE P-17:0_20:4	33.983	33.7641	40.6187	34.6977
PE P-37:5|PE P-17:0_20:5	31.9753	32.4414	39.0086	33.4448
PE P-38:3|PE P-18:0_20:3	26.5907	29.7485	37.2643	30.3339
PE P-38:4|PE P-16:0_22:4	25.6766	26.7547	34.4792	28.172
PE P-38:4|PE P-18:0_20:4	400.702	414.646	535.225	439.543
PE P-38:5|PE P-16:0_22:5|PE P-18:1_20:4	487.831	493.737	623.167	512.469
PE P-38:5|PE P-18:0_20:5	125.021	118.912	146.396	121.453
PE P-38:6|PE P-16:0_22:6	229.973	226.052	293.689	237.716
PE P-38:6|PE P-18:1_20:5	53.996	52.1809	65.6881	53.7204
PE P-40:4|PE P-18:0_22:4	11.1912	12.1099	15.9975	13.1028
PE P-40:4|PE P-20:0_20:4	16.1749	17.6176	23.3879	18.9047
PE P-40:5|PE P-18:0_22:5	104.161	106.792	138.582	113.013
PE P-40:5|PE P-18:0_22:5|PE P-20:0_20:5	9.19074	9.6309	12.6966	9.97933
PE P-40:6|PE P-18:0_22:6	127.784	136.258	170.374	142.399
PE P-40:6|PE P-18:1_22:5	45.7267	48.5315	61.2767	50.705
PE P-40:7|PE P-18:1_22:6	69.8782	70.419	90.5964	74.0758
PG 30:0|PG 14:0_16:0	3.10474	2.86446	4.0447	3.24903
PG 32:0|PG 16:0_16:0	15.3971	16.5433	19.2847	16.8821
PG 32:1|PG 14:0_18:1	11.8974	11.7635	14.3613	12.1128
PG 34:1|PG 16:0_18:1	255.966	268.837	332.776	284.179
PG 34:2|PG 16:0_18:2	2.94751	2.96202	3.48779	3.11856
PG 34:2|PG 16:1_18:1	11.9273	12.3753	14.8936	12.5851
PG 34:3|PG 16:1_18:2	2.1028	2.05599	2.4573	2.26294
PG 35:1|PG 16:0_19:1|PG 17:0_18:1	10.1679	10.8126	12.8272	11.0569
PG 36:1|PG 18:0_18:1	180.971	203.429	301.459	223.024
PG 36:2|PG 18:1_18:1	12.0055	12.5376	15.2065	13.3976
PG 36:3|PG 18:1_18:2	10.6329	10.2617	13.007	10.8131
PG 36:4|PG 16:0_20:4	5.89847	5.98051	6.94056	5.69579
PG 38:4|PG 18:0_20:4	2.9216	3.35034	3.80044	3.45276
PI 32:0|PI 16:0_16:0	34.9128	36.1379	44.3243	38.5487
PI 32:1|PI 16:0_16:1	37.43	40.5335	49.1917	42.1731
PI 34:0|PI 16:0_18:0	33.2648	37.1808	45.5248	39.9064
PI 34:1|PI 16:0_18:1|PI 18:0_16:1	427.245	453.538	553.777	472.556
PI 34:2|PI 16:1_18:1	57.1287	62.7696	74.2437	62.3616
PI 35:1|PI 17:0_18:1|PI 18:0_17:1	28.0753	32.3166	38.4557	34.2787
PI 35:2|PI 17:1_18:1	15.2184	15.5626	19.5028	16.2751
PI 36:1|PI 18:0_18:1	565.592	639.4	819.07	692.753
PI 36:2|PI 18:0_18:2	103.846	117.288	131.135	116.514
PI 36:2|PI 18:1_18:1	321.094	338.596	415.011	353.62
PI 36:3|PI 16:0_20:3	33.7961	33.4044	42.5531	35.661
PI 36:3|PI 18:1_18:2	41.1431	44.0644	59.5619	48.433
PI 36:4|PI 16:0_20:4	149.086	153.877	190.078	160.45
PI 36:5|PI 16:0_20:5	6.79038	6.94804	8.89983	7.4166
PI 36:5|PI 16:1_20:4	2.99809	2.91054	3.76479	3.15187
PI 37:2|PI 18:0_19:2	6.85654	7.65709	9.2035	8.04203
PI 37:3|PI 16:0_21:3|PI 17:0_20:3	7.59438	7.6617	8.86315	8.18111
PI 37:3|PI 18:0_19:3	9.68476	10.9236	13.2156	11.8537
PI 37:4|PI 17:0_20:4	27.2994	25.6302	32.6828	26.8886
PI 37:5|PI 17:1_20:4	4.1856	3.8693	4.8418	4.14901
PI 38:1|PI 18:0_20:1	19.355	22.3453	28.465	25.9028
PI 38:2|PI 18:0_20:2	59.9398	69.0062	91.8244	75.3766
PI 38:3|PI 18:0_20:3	230.253	254.506	303.998	267.771
PI 38:4|PI 18:0_20:4	1593.27	1627.79	2023.4	1724.72
PI 38:4|PI 18:1_20:3	26.5121	29.0038	34.1268	28.4312
PI 38:5|PI 18:0_20:5	53.3191	53.284	68.2035	56.9318
PI 38:5|PI 18:1_20:4	319.904	328.192	405.68	345.883
PI 38:6|PI 16:0_22:6	14.5465	15.559	18.928	15.7417
PI 38:6|PI 18:1_20:5	13.9173	14.3455	17.887	14.6442
PI 39:2|PI 18:0_21:2	3.54251	4.46964	5.38282	4.708
PI 39:3|PI 18:0_21:3	27.0714	29.4924	39.5859	32.2019
PI 39:4|PI 18:1_21:3	5.81231	5.87362	7.30061	6.39385
PI 39:4|PI 19:0_20:4	6.97416	7.61627	8.96929	7.864
PI 39:5|PI 17:0_22:5|PI 19:1_20:4	13.4051	13.146	16.2782	13.9462
PI 40:2|PI 18:0_22:2	6.84619	8.52946	9.90047	8.93372
PI 40:3|PI 18:0_22:3	10.4181	12.2862	15.5322	13.4997
PI 40:4|PI 18:0_22:4	91.5921	100.143	121.196	106.944
PI 40:5|PI 18:0_22:5	142.802	149.273	185.497	155.455
PI 40:5|PI 18:1_22:4	29.1198	30.0165	35.5166	31.6976
PI 40:6|PI 18:0_22:6	83.9562	86.5398	105.846	90.7389
PI 40:6|PI 18:1_22:5	22.2034	23.1777	28.9742	24.6352
PI 40:7|PI 18:1_22:6	13.8724	14.8363	17.6337	15.0055
PS 30:0|PS 14:0_16:0	7.12721	6.83025	7.962	7.0163
PS 32:0|PS 16:0_16:0|PS 14:0_18:0	33.9749	34.1339	36.9615	34.3273
PS 32:1|PS 16:0_16:1	52.4083	52.8489	57.5916	49.0776
PS 33:1|PS 16:0_17:1|PS 17:0_16:1	17.4434	16.9167	19.4969	16.3037
PS 34:0|PS 16:0_18:0	36.2585	39.2656	45.3109	42.6305
PS 34:1|PS 16:0_18:1|PS 18:0_16:1	434.189	455.396	503.609	444.126
PS 34:2|PS 16:0_18:2	14.6457	14.1675	15.1409	12.2304
PS 34:2|PS 16:1_18:1	11.0752	10.5755	11.4858	10.1774
PS 35:1|PS 17:0_18:1|PS 18:0_17:1	67.8823	67.898	76.1623	68.7262
PS 36:1|PS 18:0_18:1	1196.5	1359.4	1609.68	1348.8
PS 36:2|PS 18:0_18:2	105.805	115.81	126.967	112.545
PS 36:2|PS 18:1_18:1	97.7033	105.276	113.646	97.6529
PS 36:3|PS 16:0_20:3	11.571	11.3941	13.0435	10.7322
PS 36:4|PS 16:0_20:4	12.4282	12.5435	13.5634	11.3237
PS 37:1|PS 18:0_19:1	37.1903	40.6992	44.3502	40.3021
PS 38:1|PS 20:0_18:1	63.0805	74.2096	86.9369	74.7003
PS 38:2|PS 18:1_20:1	17.3297	19.1186	23.4724	19.0437
PS 38:3|PS 18:0_20:3	123.146	134.865	148.322	128.418
PS 38:4|PS 18:0_20:4	80.4271	86.7191	93.6796	82.5491
PS 38:5|PS 16:0_22:5	23.9093	23.5142	26.3035	22.3528
PS 38:6|PS 16:0_22:6	23.3931	23.1598	26	21.6319
PS 39:5|PS 17:0_22:5	8.29913	8.09625	9.19511	8.26003
PS 40:1|PS 22:0_18:1	32.4885	40.1148	47.6881	39.9462
PS 40:2|PS 18:1_22:1	24.0521	28.6786	33.2809	28.7041
PS 40:4|PS 18:1_22:3	24.2444	27.3884	29.091	19.9402
PS 40:5|PS 18:0_22:5	320.26	350.954	395.214	345.398
PS 40:6|PS 18:0_22:6	289.466	305.555	333.702	289.799
SM 32:1;O2|SM 16:1;O2/16:0|SM 18:1;O2/14:0	33.1456	36.7499	48.6022	38.7651
SM 32:2;O2|SM 18:2;O2/14:0	1.71543	1.84582	2.52571	1.9444
SM 33:1;O2|SM 17:1;O2/16:0	30.4154	32.7621	43.5731	34.1879
SM 34:1;O2|SM 18:1;O2/16:0	546.731	548.027	680.548	558.836
SM 34:2;O2|SM 18:2;O2/16:0	56.6104	60.3199	80.2757	63.5747
SM 35:1;O2|SM 18:1;O2/17:0	36.4716	39.0459	48.7486	39.6356
SM 36:1;O2|SM 18:1;O2/18:0	125.376	130.006	155.82	130.76
SM 36:2;O2|SM 18:2;O2/18:0	26.7907	27.3466	34.9113	28.5601
SM 38:1;O2|SM 18:1;O2/20:0	59.0246	63.136	79.0842	65.2618
SM 38:2;O2|SM 18:2;O2/20:0	8.84912	8.81092	11.838	9.71247
SM 39:1;O2|SM 17:1;O2/22:0	12.6093	13.8702	17.667	14.2587
SM 40:1;O2|SM 18:1;O2/22:0	302.692	336.101	402.722	331.953
SM 40:2;O2|SM 16:1;O2/24:1|SM 18:1;O2/22:1	42.4257	46.3953	59.9652	47.6826
SM 40:2;O2|SM 18:2;O2/22:0	71.5281	78.297	103.852	82.4608
SM 41:1;O2|SM 18:1;O2/23:0	46.0143	52.4699	61.9691	52.5275
SM 41:2;O2|SM 17:1;O2/24:1|SM 18:1;O2/23:1	44.2728	49.9491	65.8815	52.2479
SM 41:3;O2|SM 18:2;O2/23:1	6.00965	6.59242	8.64734	6.95146
SM 42:1;O2|SM 18:1;O2/24:0	291.646	330.943	380.724	324.955
SM 42:2;O2|SM 18:1;O2/24:1	487.601	535.836	690.009	555.948
SM 42:3;O2|SM 18:1;O2/24:2|SM 18:2;O2/24:1	160.722	176.532	231.367	185.959
SM 42:4;O2|SM 18:1;O2/24:3|SM 18:2;O2/24:2	13.1869	14.0027	18.3063	14.6857
SM 43:1;O2|SM 18:1;O2/25:0	4.3215	4.91162	5.64266	4.71074
SM 43:2;O2|SM 18:1;O2/25:1	11.1245	13.004	16.5966	13.3386
SM 43:3;O2|SM 18:2;O2/25:1	4.63703	5.31011	7.08029	5.60576
SM 44:2;O2|SM 18:1;O2/26:1	11.8586	13.9403	17.2944	14.2784
ST 27:1;O	16712.5	17609.8	28389.4	17756.7
