## Supplementary material for "Ether lipid remodeling during neuronal differentiation prevents ferroptosis": Data_S5_ScCds1tg_Lipidomics

### Sheet: Sheet1
Metabolite.name	Control_1	Control_2	Control_3	Control_4	ScCds1tg_1	ScCds1tg_2	ScCds1tg_3	ScCds1tg_4
CE 18:1	1751.13	1807.94	1691.5	1882.66	476.389	593.603	690.275	551.908
CE 18:2	228.629	193.226	191.994	248.243	111.149	136.599	142.275	136.441
CE 20:3	110.156	100.996	104.478	128.337	32.8185	42.8059	44.0554	42.2663
CE 20:4	415.227	397.815	399.613	431.584	281.584	313.99	327.148	300.882
CE 20:5	121.072	122.313	127.383	123.539	63.3487	67.9534	75.1203	73.588
CE 22:4	217.325	215.463	210.999	215.488	20.7843	23.6004	27.8369	23.9357
CE 22:5	441.195	410.535	434.947	465.785	64.356	73.3492	81.3848	68.4209
CE 22:6	1594.55	1585.82	1561.03	1597.57	428.161	503.363	521.897	490.968
CE 24:4	106.502	109.216	98.2324	116.34	8.67395	14.6467	12.7622	12.2107
Cer 34:1;O2|Cer 18:1;O2/16:0	5.11991	5.68209	5.79692	5.55772	4.56681	3.82841	5.70538	4.27443
Cer 36:1;O2|Cer 18:1;O2/18:0	1.58778	1.64243	1.61745	2.03039	1.45359	1.585	1.84016	1.45295
Cer 40:1;O2|Cer 18:1;O2/22:0	7.8546	9.02179	8.51311	8.74013	5.60144	6.20066	8.42924	6.62703
Cer 40:2;O2|Cer 18:1;O2/22:1	1.60255	1.54126	1.47084	1.71106	1.60814	1.71606	2.34879	1.71308
Cer 40:2;O2|Cer 18:2;O2/22:0	1.70519	1.76009	1.69279	1.80208	1.16878	1.18582	1.75649	1.21477
Cer 41:1;O2|Cer 18:1;O2/23:0	2.24577	2.59534	2.44784	2.70942	1.65184	1.62265	2.47191	1.84405
Cer 41:2;O2|Cer 18:1;O2/23:1	1.41572	1.4651	1.43059	1.57325	1.27489	1.28698	1.87219	1.44741
Cer 42:1;O2|Cer 18:1;O2/24:0	29.9474	34.0312	32.1216	34.7328	15.9185	17.0459	28.9129	21.1803
Cer 42:2;O2|Cer 18:1;O2/24:1	26.8908	28.2838	28.4287	27.9159	29.5587	30.2209	43.8678	29.9461
Cer 42:2;O2|Cer 18:2;O2/24:0	5.77597	6.86178	6.85047	6.45343	4.28275	4.28297	5.72433	4.30186
Cer 42:3;O2|Cer 18:2;O2/24:1	7.63864	7.8317	7.7461	8.57325	7.3847	7.53384	10.2214	7.58335
Cer 43:1;O2|Cer 18:1;O2/25:0	0.569682	0.547316	0.555881	0.695456	0.391607	0.408132	0.635067	0.504058
Cer 43:2;O2|Cer 18:1;O2/25:1	0.866418	0.91547	0.814624	0.860655	0.779774	0.85246	1.26347	0.808751
Cer 44:1;O2|Cer 18:1;O2/26:0	0.627971	0.667258	0.584639	0.722909	0.536137	0.571357	0.730684	0.589881
Cer 44:2;O2|Cer 18:1;O2/26:1	1.47971	1.45138	1.38214	1.49339	1.71742	1.68292	2.45059	1.83347
DG 30:0|DG 14:0_16:0	17.9612	18.1602	14.0863	18.2522	6.21898	7.24154	8.24054	6.54073
DG 32:0|DG 16:0_16:0	51.8077	52.0236	44.3558	58.1949	15.4583	15.756	19.4221	13.2521
DG 32:1|DG 16:0_16:1	99.8229	109.957	83.4003	115.442	64.4956	60.7021	69.2659	60.1441
DG 33:1|DG 15:0_18:1|DG 16:0_17:1	12.6374	13.0359	11.5206	14.8013	11.5723	10.6736	14.1261	11.5328
DG 34:0|DG 16:0_18:0	18.4778	20.9759	17.1478	20.9267	6.87477	6.87882	8.88652	7.01311
DG 34:1|DG 16:0_18:1	313.069	348.597	267.36	370.726	338.429	296.34	382.407	334.847
DG 34:2|DG 16:1_18:1	52.9744	61.2433	45.6954	62.4431	34.7002	30.1261	36.3879	32.0259
DG 35:1|DG 17:0_18:1|DG 18:0_17:1	8.57032	10.0244	8.36839	10.2773	9.08807	8.32888	10.4234	8.5752
DG 36:1|DG 18:0_18:1	149.087	168.582	141.98	177.281	180.986	159.078	200.756	166.192
DG 36:2|DG 18:0_18:2	21.3149	24.3181	21.1984	26.7308	36.1152	29.4046	36.0844	29.6826
DG 36:2|DG 18:1_18:1	193.208	230.975	174.239	216.907	118.97	107.498	141.688	118.283
DG 36:4|DG 16:0_20:4	17.2467	19.949	14.816	19.8159	37.6927	30.6517	32.3406	30.8781
DG 37:2|DG 18:0_19:2	2.49467	2.93822	2.73533	2.8953	4.40874	3.70038	4.81265	4.36114
DG 38:1|DG 18:0_20:1	11.6335	13.1019	11.2065	14.058	12.1176	10.9919	14.5304	11.3762
DG 38:2|DG 18:0_20:2	28.7078	33.358	28.834	33.3831	48.5796	38.1122	50.3006	44.3965
DG 38:2|DG 18:1_20:1	17.0002	18.8841	17.779	20.377	10.7413	10.4672	12.5613	10.0186
DG 38:3|DG 18:0_20:3	24.5814	30.079	28.334	29.2781	29.3772	22.7278	28.5751	25.5768
DG 38:4|DG 16:0_22:4	5.43814	5.51814	4.67721	5.55641	7.89891	6.05682	6.92755	7.42348
DG 38:4|DG 18:0_20:4	135.674	161.881	132.79	150.116	93.167	73.2292	88.4495	83.8292
DG 38:5|DG 16:0_22:5|DG 18:1_20:4	33.285	35.5197	27.2733	37.732	18.9001	14.7219	16.7988	16.4359
DG 38:6|DG 16:0_22:6	6.62655	7.7901	5.67173	8.39619	9.75619	7.80256	9.16493	7.67653
DG 39:3|DG 18:0_21:3	3.32772	4.23772	3.48785	3.91509	4.16354	3.07564	3.71058	3.57773
DG 40:2|DG 18:0_22:2	4.34131	5.76291	4.93446	5.62463	8.53572	6.21502	8.13002	7.67225
DG 40:4|DG 18:0_22:4	9.52878	12.7859	11.9978	11.8803	14.038	9.93159	12.2488	11.6605
DG 40:5|DG 18:0_22:5	17.6139	20.9449	16.8588	18.8369	17.8194	14.9459	18.4376	17.7123
DG 40:6|DG 18:0_22:6	13.1743	15.418	12.3745	14.1803	15.4	11.5076	13.8774	13.9942
DG O-32:0|DG O-16:0_16:0	12.0731	12.5412	13.651	16.8018	10.422	12.1549	17.5153	14.507
DG O-34:0|DG O-18:0_16:0	4.28409	4.39319	4.36945	5.20788	6.87349	7.96414	10.1897	9.28034
DG O-34:1|DG O-18:1_16:0	12.1676	13.8138	13.417	16.008	24.704	29.5279	38.3786	30.8145
Hex2Cer 40:1;O2|Hex2Cer 18:1;O2/22:0	23.531	20.2421	19.6421	23.3884	18.6947	21.8655	25.3283	22.6873
Hex2Cer 42:1;O2|Hex2Cer 18:1;O2/24:0	21.7706	20.4189	17.9997	23.8678	17.5436	16.762	24.2003	23.1771
Hex2Cer 42:2;O2|Hex2Cer 18:1;O2/24:1	46.1393	48.608	40.9771	47.4696	56.2971	54.2016	65.7775	67.8057
HexCer 34:1;O2|HexCer 18:1;O2/16:0	9.10989	12.0558	11.4585	13.1031	10.1694	7.83053	12.4655	9.51046
HexCer 38:1;O2|HexCer 18:1;O2/20:0	6.25055	6.94	5.03989	5.32295	4.93041	5.24591	6.3051	6.19963
HexCer 40:1;O2|HexCer 18:1;O2/22:0	52.5406	58.8857	48.9166	55.4543	46.0518	45.159	55.9184	49.2827
HexCer 40:2;O2|HexCer 18:1;O2/22:1	5.69815	6.18987	4.79077	5.6789	4.44865	4.87871	6.04302	5.08675
HexCer 41:1;O2|HexCer 18:1;O2/23:0	8.99116	10.8911	8.29291	9.30252	7.6446	7.43926	9.68394	8.1948
HexCer 42:1;O2|HexCer 18:1;O2/24:0	61.2882	76.3785	58.1925	65.7774	43.9941	45.0497	60.2372	53.1377
HexCer 42:2;O2|HexCer 18:1;O2/24:1	74.8846	88.4456	67.3001	75.1638	86.4821	98.0496	104.517	97.5265
LPC 14:0/0:0	6.71226	5.85313	6.56003	6.77894	4.18151	5.12044	5.00033	5.00602
LPC 15:0/0:0	3.02163	2.86478	3.10025	3.22368	2.32745	2.65806	2.50395	2.72721
LPC 16:0/0:0	124.824	111.973	125.901	126.272	70.1806	78.9393	81.2725	73.4294
LPC 16:1/0:0	13.4179	11.631	13.2278	14.1394	6.3798	7.84699	7.85892	7.88403
LPC 17:0/0:0	2.96424	2.65389	3.04458	3.06829	2.10245	2.34881	2.37089	2.35228
LPC 17:1/0:0	1.4504	1.32853	1.5191	1.52875	0.936732	1.14817	1.15957	1.10068
LPC 18:0/0:0	21.1485	20.3541	22.4748	22.6608	16.8273	18.5641	20.7108	18.4198
LPC 18:1/0:0	47.0093	45.1585	50.4907	48.9609	35.3399	39.9397	42.7622	39.0342
LPC 18:2/0:0	2.11109	1.86235	2.1623	2.16761	1.37485	1.62726	1.69297	1.66734
LPC 19:1/0:0	0.586119	0.569549	0.613115	0.595977	0.512875	0.599203	0.558916	0.529441
LPC 20:1/0:0	2.6715	2.64573	2.77579	2.93897	2.56238	3.08021	3.17256	2.82723
LPC 20:4/0:0	1.43393	1.39755	1.44841	1.53676	1.0724	1.2892	1.34972	1.2914
LPC 22:5/0:0	0.525732	0.506605	0.526002	0.531554	0.432239	0.534447	0.523744	0.525095
LPC 22:6/0:0	0.929129	0.847935	0.87574	0.91812	0.596645	0.73898	0.715191	0.745291
LPC O-16:0	20.0532	18.2003	20.7931	21.4776	28.5895	33.2824	33.16	32.311
LPC O-17:0	0.425079	0.455663	0.527767	0.561516	1.11122	1.28149	1.43038	1.259
LPC O-18:0	4.7813	4.64849	5.318	5.76756	13.9428	16.9115	17.8769	16.0899
LPC O-18:1	6.26379	5.88725	6.71955	6.74005	14.2796	16.7608	16.6615	16.0901
LPC O-20:0	0.817414	0.955703	1.11929	1.08031	0.967382	1.04283	1.00035	0.936536
LPC O-22:0	1.15636	1.20179	1.3076	1.43505	1.19349	1.2559	1.37584	1.1599
LPC P-15:0	1.22943	1.34541	1.4029	1.4633	1.22542	1.40041	1.44675	1.32537
LPC P-16:0	6.94578	7.07704	7.02608	7.64933	7.13029	8.13289	8.46042	7.34695
LPC P-18:0	5.22274	5.66314	5.85593	6.63332	6.36082	7.38482	8.05092	6.76187
LPC P-18:1	2.23811	2.27315	2.3375	2.55142	3.01831	3.48691	3.57302	3.2533
LPC P-20:0	1.9893	2.18686	2.5178	2.48853	2.60297	2.59413	2.82203	2.35612
LPE 16:0	43.5202	43.1976	43.9354	42.936	14.9403	15.0934	18.6485	16.1546
LPE 16:1	7.5755	6.98251	7.04541	7.32092	2.55525	2.96084	3.09154	3.38948
LPE 17:0	2.46894	2.72411	2.53443	2.82453	1.37415	1.51675	1.77472	1.33933
LPE 18:0	73.4133	70.11	70.2208	82.2054	38.9556	45.0249	58.6119	52.8885
LPE 18:1	61.3013	59.4147	65.0128	59.6954	33.4505	35.9025	39.8403	38.5267
LPE 20:4	11.3426	11.8371	10.9437	9.6829	8.30024	8.37621	9.69347	9.03793
LPE 22:5	3.8863	3.95133	3.74944	3.37223	3.06781	2.93113	3.37877	3.43288
LPE 22:6	6.69368	6.08099	6.22031	5.89628	4.59833	4.67098	5.13007	5.38078
LPE P-16:0	44.6777	38.3406	48.6004	44.5866	24.5855	28.9276	31.2772	30.1583
LPE P-17:0	1.48601	1.39735	1.64872	1.63764	1.07849	1.23204	1.49053	1.18341
LPE P-18:0	24.6594	22.8185	27.4225	28.3237	20.1947	23.129	26.8568	23.3739
LPE P-18:1	14.8932	12.7837	16.4026	14.9461	10.8144	12.9883	14.0888	13.1673
LPE P-20:0	13.4675	14.0902	16.0356	16.5927	13.8887	14.4685	16.6139	13.5177
LPE P-22:0	2.50793	2.46486	2.68026	2.75632	2.25727	2.41213	2.83192	2.62639
PC 28:0|PC 14:0_14:0	206.326	203.848	191.048	222.87	144.866	173.263	204.073	165.564
PC 29:0|PC 14:0_15:0	63.084	64.385	62.6611	65.8761	50.5613	62.4457	67.701	55.9781
PC 30:0|PC 14:0_16:0	918.729	971.876	948.714	991.392	787.183	1011.45	1019.51	851.766
PC 30:1|PC 14:0_16:1	275.912	272.521	274.635	317.632	175.084	209.243	252.177	202.746
PC 31:0|PC 15:0_16:0	352.345	364.441	350.187	391.909	258.052	299.85	332.866	281.144
PC 31:1|PC 15:0_16:1	136.995	145.032	137.962	148.979	100.274	125.258	138.975	109.937
PC 32:0|PC 16:0_16:0	1030.82	1128.97	1035.98	1088.24	782.86	861.207	936.166	781.89
PC 32:1|PC 16:0_16:1	3195.17	3339.34	3220.5	3497.98	2180.37	2684.02	2851.5	2411.18
PC 32:2|PC 16:0_16:2	52.0258	55.1004	54.2389	58.9508	37.9512	45.1867	47.4389	38.1346
PC 32:2|PC 16:1_16:1	172.304	176.209	180.876	204.815	102.484	119.723	139.62	112.911
PC 33:0|PC 16:0_17:0	178.881	182.83	177.641	201.417	129.908	144.091	161.546	137.26
PC 33:1|PC 15:0_18:1|PC 16:0_17:1	678.805	704.492	667.406	749.297	462.494	539.879	602.152	509.157
PC 33:2|PC 16:1_17:1	65.0474	66.4812	64.7279	70.1201	49.1789	62.7708	70.5191	53.4195
PC 34:0|PC 16:0_18:0	189.777	189.932	185.413	206.811	121.989	139.97	154.652	130.736
PC 34:1|PC 16:0_18:1	4218.78	4552.44	4187.07	4566.45	3583.41	3936.44	4243.97	3872.04
PC 34:2|PC 16:0_18:2	574.551	605.672	621.844	701.478	487.661	600.129	637.722	568.558
PC 34:2|PC 16:1_18:1	719.062	758.554	746.755	775.411	568.415	778.557	758.4	615.313
PC 34:3|PC 16:0_18:3	55.6012	64.3904	60.2489	62.9811	39.4642	49.3029	56.6754	40.1871
PC 34:3|PC 16:1_18:2	35.2259	38.2805	37.3109	40.775	22.8257	28.5221	34.3298	27.6564
PC 34:4|PC 14:0_20:4	15.2681	14.107	14.046	17.6995	9.70637	11.5965	13.6968	10.8937
PC 34:5|PC 14:0_20:5	2.57238	2.58575	2.52223	3.03603	1.51648	2.0794	2.17985	1.66322
PC 35:0|PC 17:0_18:0	11.9689	12.1514	11.5041	13.8777	8.82884	10.7462	12.1601	9.92584
PC 35:1|PC 16:0_19:1|PC 17:0_18:1	236.879	257.893	243.34	283.817	209.468	246.675	258.073	228.624
PC 35:2|PC 17:1_18:1	192.26	207.379	200.762	221.645	167.118	192.965	217.955	188.359
PC 35:3|PC 17:1_18:2	13.5836	14.3439	14.5106	15.6889	11.7594	15.1098	16.6704	13.2473
PC 35:4|PC 15:0_20:4	4.90669	5.1743	4.81919	5.13903	3.74034	4.59081	5.12749	3.84929
PC 36:1|PC 18:0_18:1	889.296	935.826	888.043	1014.32	923.349	1038.36	1205.85	973.812
PC 36:2|PC 18:0_18:2	287.708	317.214	285.168	323.253	312.153	331.996	351.774	314.661
PC 36:2|PC 18:1_18:1	1464.64	1601.52	1472.61	1669.58	1647.26	1845.66	1940.15	1833.36
PC 36:3|PC 16:0_20:3	137.442	163.203	162.338	183.193	120.822	144.29	159.076	137.397
PC 36:3|PC 18:1_18:2	201.399	206.009	213.231	234.647	205.854	256.035	263.611	228.305
PC 36:4|PC 16:0_20:4	283.792	298.671	288.044	304.881	224.438	273.843	284.05	238.926
PC 36:4|PC 18:1_18:3|PC 18:2_18:2	25.3265	26.5537	25.5007	27.6243	22.6174	28.2988	30.7338	26.718
PC 36:5|PC 16:0_20:5	98.5187	101.112	94.1553	101.3	59.5086	71.5871	78.4498	64.6266
PC 36:5|PC 16:1_20:4	25.0643	23.4167	27.2474	30.3307	15.0626	18.431	20.6649	16.8993
PC 36:6|PC 14:0_22:6	9.88016	10.8027	9.38878	11.5939	7.21213	8.53615	9.88439	8.07494
PC 36:6|PC 16:1_20:5	3.7349	3.9775	3.5966	4.20694	1.74021	2.45841	2.59064	1.95517
PC 37:1|PC 18:0_19:1	11.6194	12.4036	11.3916	13.2173	12.9642	14.3985	16.6157	14.2912
PC 37:1|PC 19:0_18:1	10.4555	11.0505	10.7891	14.264	11.3394	14.644	16.6606	13.9574
PC 37:2|PC 18:1_19:1	64.0779	66.8204	66.1681	76.2955	69.6086	80.7066	86.7962	73.749
PC 37:3|PC 18:1_19:2	24.9225	26.9211	23.6976	26.8318	21.7114	26.4866	28.5915	24.5319
PC 37:4|PC 17:0_20:4	9.73107	9.2727	8.37659	9.14996	5.88081	7.3145	7.0886	6.08084
PC 37:5|PC 17:1_20:4	7.59356	8.02731	7.17284	7.90264	6.65357	8.63907	9.19036	7.19967
PC 38:1|PC 18:0_20:1|PC 20:0_18:1	31.8065	34.2694	32.0317	37.1997	37.1286	45.2366	50.8066	42.0176
PC 38:2|PC 18:1_20:1	180.835	191.732	180.398	191.73	212.667	243.959	302.308	228.981
PC 38:3|PC 18:0_20:3	29.8569	32.7516	31.7167	38.0396	32.279	36.3955	39.2438	35.4625
PC 38:3|PC 18:1_20:2	25.7959	24.3484	20.2686	21.6298	24.0271	31.7855	36.2413	30.6917
PC 38:4|PC 16:0_22:4|PC 18:1_20:3	35.8158	40.6113	30.8258	38.0381	25.421	28.2676	36.5366	26.4018
PC 38:4|PC 18:0_20:4	60.2414	69.8283	62.5462	66.5483	74.2433	83.8951	87.5755	73.8291
PC 38:5|PC 16:0_22:5|PC 18:0_20:5	32.0451	35.8832	35.5176	38.8867	31.7923	33.163	39.198	33.9884
PC 38:5|PC 16:0_22:5|PC 18:1_20:4	188.27	194.987	184.888	197.828	172.107	221.928	219.383	178.669
PC 38:6|PC 16:0_22:6	236.15	247.282	241.841	262.416	164.969	214.627	234.446	178.659
PC 38:6|PC 18:1_20:5	38.1011	45.1774	37.2192	46.1719	35.095	41.1716	45.9914	36.9256
PC 38:7|PC 16:1_22:6	18.4975	20.4926	18.6014	21.3925	11.5504	14.1687	16.4217	12.5873
PC 39:2|PC 18:1_21:1	5.15912	5.41142	5.19683	6.27132	6.56383	7.78558	9.32111	7.84562
PC 39:7|PC 17:1_22:6	2.72452	2.83046	2.52125	2.97115	2.0869	2.58831	2.84066	2.32044
PC 40:2|PC 18:1_22:1|PC 20:1_20:1	21.6309	23.2062	21.2365	25.7073	31.2703	37.8184	41.7169	35.9115
PC 40:3|PC 18:1_22:2	10.8572	11.3908	10.7261	12.4662	18.3384	20.3253	24.262	18.867
PC 40:4|PC 18:0_22:4	4.30285	5.16018	4.05765	4.58271	4.3551	4.98426	5.24067	4.83388
PC 40:4|PC 20:1_20:3	7.72963	8.19662	7.42475	7.97471	8.65015	10.1934	10.1853	8.685
PC 40:5|PC 18:0_22:5	18.4945	20.45	18.7492	20.6363	22.9446	24.3087	27.0791	23.5716
PC 40:5|PC 18:1_22:4	22.6402	25.3006	21.8492	24.2561	24.8176	28.0752	28.1132	24.5757
PC 40:6|PC 18:0_22:6	43.3963	45.4763	40.5739	45.5881	45.6876	53.145	52.2211	49.5674
PC 40:6|PC 18:1_22:5	30.2754	29.8234	30.4494	33.8345	33.7872	43.5201	44.4921	35.6934
PC 40:6|PC 20:1_20:5	9.73151	10.629	9.93452	11.5003	10.7229	12.3088	13.4206	11.6076
PC 40:7|PC 18:1_22:6	110.682	115.666	113.445	115.607	107.172	133.203	149.379	114.306
PC 42:2|PC 18:1_24:1	6.15061	6.48648	5.86502	7.01058	8.83127	9.91125	11.8857	9.81944
PC 42:3|PC 18:1_24:2	4.72427	4.86943	4.29123	5.4633	7.47636	9.579	10.3776	8.93936
PC 42:6|PC 20:1_22:5	3.54953	4.20849	3.28723	3.95777	5.40944	5.64816	5.98951	5.49101
PC 42:7|PC 20:1_22:6	9.08373	10.3693	8.41048	9.83359	9.85623	12.4769	13.6568	11.0479
PC 44:3|PC 18:1_26:2	1.7636	1.82917	1.73493	2.12267	3.73319	4.39134	5.19852	4.47402
PC O-28:0|PC O-12:0_16:0	17.4405	17.8503	17.4753	19.1006	23.1166	29.1637	31.9942	26.0044
PC O-29:0|PC O-13:0_16:0	3.62507	4.34318	4.05976	4.46009	4.93569	5.8076	6.35924	4.85698
PC O-29:0|PC O-13:0_16:0|PC O-15:0_14:0	8.92497	9.80601	9.50574	10.327	12.948	14.6484	15.5328	13.8005
PC O-30:0|PC O-16:0_14:0	181.297	205.383	177.226	203.489	316.3	357.572	426.52	348.416
PC O-30:1|PC O-14:0_16:1|PC O-16:0_14:1	14.7819	15.7922	15.6655	16.8705	16.6322	21.7858	24.6911	18.734
PC O-30:2|PC O-14:1_16:1	4.00484	4.28924	4.00513	4.52884	4.40177	5.61579	5.96066	4.94278
PC O-31:0|PC O-16:0_15:0	47.1028	48.65	45.78	50.9281	74.5733	86.3212	94.1538	82.2053
PC O-31:1|PC O-15:1_16:0|PC O-16:1_15:0	8.88254	9.29187	8.44097	9.74357	9.68531	11.6608	12.3497	10.8424
PC O-32:0|PC O-16:0_16:0	376.243	421.801	386.038	400.893	522.346	612.883	684.134	566.523
PC O-32:1|PC O-16:0_16:1	504.583	553.247	497.683	566.916	653.156	752.514	866.759	741.535
PC O-32:2|PC O-16:1_16:1	5.78765	6.09756	6.09743	6.92219	7.18612	8.63938	10.4984	7.87906
PC O-33:0|PC O-16:0_17:0|PC O-17:0_16:0	39.0227	40.7716	39.0697	44.83	68.0642	79.9138	94.3582	73.6176
PC O-33:1|PC O-16:0_17:1	35.3799	36.6063	36.1351	40.2954	54.0601	63.9774	72.5523	64.2272
PC O-34:0|PC O-18:0_16:0	92.5324	95.4617	90.296	105.7	172.929	206.409	238.064	189.278
PC O-34:1|PC O-16:0_18:1|PC O-18:1_16:0	799.635	912.667	803.606	900.252	1529	1821.56	1936.38	1705.55
PC O-34:2|PC O-16:0_18:2	54.9654	58.6954	53.1579	63.6529	81.9674	89.3162	92.9842	83.6642
PC O-34:2|PC O-18:1_16:1	81.7669	91.2284	79.0976	89.5687	114.053	151.646	178.227	143.235
PC O-35:0|PC O-18:0_17:0	3.06839	3.36886	3.13008	3.61681	7.78616	9.39086	11.5098	9.11459
PC O-35:2|PC O-18:1_17:1	4.79238	5.85329	5.4493	5.3189	12.3509	13.0814	15.2298	13.6595
PC O-36:0|PC O-20:0_16:0	3.36415	3.78721	3.51407	3.98133	4.28977	5.1261	6.03183	4.89933
PC O-36:1|PC O-18:0_18:1	112.314	118.363	108.899	136.438	265.608	316.176	367.079	308.602
PC O-36:2|PC O-18:1_18:1	143.735	162.787	144.086	172.218	310.681	384.324	401.973	361.457
PC O-36:3|PC O-16:0_20:3	36.6412	44.0962	38.0039	40.855	71.0406	83.8642	91.1022	79.6186
PC O-36:4|PC O-16:0_20:4	149.111	173.275	149.582	171.231	268.751	300.86	353.329	302.337
PC O-36:5|PC O-16:0_20:5	16.3993	18.3613	17.3868	18.8442	32.7656	39.7173	43.2915	37.0949
PC O-37:3|PC O-18:1_19:2	1.30877	1.29512	1.46137	1.55316	4.52318	5.62708	5.54677	4.92031
PC O-38:1|PC O-20:0_18:1	13.9037	16.3494	15.1384	18.102	16.8324	22.2259	25.988	22.2177
PC O-38:2|PC O-16:0_22:2	8.93284	10.1213	7.2013	10.0385	35.7971	44.4347	51.7025	44.7511
PC O-38:2|PC O-20:0_18:2	6.68273	8.48739	6.77053	7.7601	12.1791	15.9057	19.2102	16.2807
PC O-38:3|PC O-18:0_20:3	10.1875	10.792	10.6629	12.7269	29.1166	34.2178	39.0488	32.0013
PC O-38:4|PC O-16:0_22:4	8.71512	8.46336	9.58445	11.2007	21.5429	23.9916	24.7764	21.0088
PC O-38:4|PC O-18:0_20:4	45.5354	50.7483	44.8603	49.2272	144.436	165.415	170.967	157.249
PC O-38:5|PC O-18:0_20:5	9.18994	10.8595	9.98608	10.6959	28.3152	31.3695	35.5657	30.4377
PC O-38:5|PC O-18:1_20:4	133.774	150.009	128.53	151.565	307.246	382.558	411.038	352.544
PC O-38:6|PC O-16:0_22:6	86.3678	97.2923	93.4788	102.333	183.923	207.544	236.04	207.314
PC O-38:6|PC O-18:1_20:5	10.2401	10.372	10.3577	11.3305	25.8255	34.2	35.2362	28.6305
PC O-40:1|PC O-22:0_18:1	6.75222	7.00115	6.87714	7.64861	6.63163	8.19151	9.34731	7.8177
PC O-40:3|PC O-18:1_22:2	1.39614	1.55113	1.74338	1.94142	3.00911	4.06596	5.29982	3.46234
PC O-40:4|PC O-20:0_20:4	8.11469	8.89634	7.92419	9.91416	12.8802	14.324	16.8743	14.5635
PC O-40:5|PC O-18:0_22:5	11.8524	13.8744	11.9332	12.7311	34.1234	40.3531	42.2696	37.5941
PC O-40:5|PC O-18:1_22:4	1.35937	2.00498	1.36876	2.43986	6.20342	7.50346	7.43249	6.22767
PC O-40:6|PC O-18:0_22:6	20.2463	22.2827	21.8604	26.1487	68.3462	78.0379	77.6218	71.2337
PC O-40:6|PC O-18:1_22:5	23.2441	25.1081	21.1126	26.1812	54.6468	70.5584	75.9329	62.0756
PC O-40:7|PC O-18:1_22:6	38.8422	43.9493	42.2155	48.6595	123.341	131.156	159.683	138.201
PC O-40:8|PC O-18:2_22:6	5.11433	5.61011	4.79423	5.35213	15.8077	19.3494	20.4558	17.5682
PC O-42:4|PC O-22:0_20:4	3.03139	3.13646	2.86944	3.33312	4.03699	4.24589	5.09407	4.59009
PC O-42:5|PC O-20:0_22:5	4.82876	5.08578	4.43385	5.20813	5.0056	6.35925	7.04105	5.92601
PC O-42:7|PC O-20:1_22:6	0.48722	0.465466	0.391745	0.337843	0.39994	0.447597	0.531882	0.358564
PC O-44:6|PC O-22:0_22:6	2.06984	2.11495	1.87592	2.26958	2.89635	3.2918	3.69292	3.22192
PC P-28:0|PC P-14:0_14:0	2.56851	2.69339	2.50418	2.59157	2.83412	3.33535	3.75169	2.99961
PC P-29:0|PC P-15:0_14:0	1.94162	1.91124	2.18256	2.05977	2.13247	2.91609	3.12961	2.528
PC P-30:0|PC P-16:0_14:0	87.7785	89.1623	83.5564	96.2104	108.158	128.429	142.798	122.592
PC P-31:0|PC P-16:0_15:0	8.92427	10.683	9.46012	11.1893	12.7748	13.6294	13.4583	12.1396
PC P-32:0|PC P-16:0_16:0	149.16	182.897	157.479	177.14	188.962	235.975	240.656	220.353
PC P-32:1|PC P-16:0_16:1	125.271	131.885	124.816	138.705	119.971	146.529	162.308	135.306
PC P-33:0|PC P-16:0_17:0	9.32837	10.1443	9.26036	10.0303	11.6914	13.2528	15.7906	12.6619
PC P-33:1|PC P-16:0_17:1	7.90369	8.3743	7.85706	8.15623	10.2579	11.4458	12.14	11.4728
PC P-34:0|PC P-18:0_16:0	20.232	21.7495	18.5384	20.9554	35.6467	41.8217	46.2467	40.7315
PC P-34:1|PC P-16:0_18:1	176.662	192.381	188.069	223.313	251.478	300.515	307.767	272.65
PC P-34:2|PC P-16:0_18:2	22.134	27.4107	21.9346	25.9677	22.4074	15.4438	30.4006	14.8854
PC P-34:2|PC P-18:1_16:1	20.74	17.1301	19.6373	22.7353	27.6751	57.7404	36.0772	57.378
PC P-35:1|PC P-17:0_18:1	10.6131	11.3687	11.121	12.0325	17.0009	17.8771	22.1305	16.7712
PC P-35:2|PC P-18:1_17:1	1.44808	1.72358	1.69726	1.21399	2.70065	2.89338	3.57695	3.02165
PC P-36:1|PC P-18:0_18:1	47.5066	51.5222	47.1291	54.092	83.8978	97.7913	115.773	95.4159
PC P-36:2|PC P-18:1_18:1	49.4731	52.3832	51.1233	60.7677	103.896	123.015	129.832	113.281
PC P-36:4|PC P-16:0_20:4	43.525	46.1728	44.7897	47.3543	60.8528	69.9141	77.0699	66.6219
PC P-38:1|PC P-20:0_18:1	7.26332	7.59008	7.06264	8.37724	10.1406	11.9205	14.1602	12.1334
PC P-38:2|PC P-16:0_22:2	8.16343	8.70097	7.60818	8.80809	6.08293	7.02521	7.83558	6.78807
PC P-38:4|PC P-18:0_20:4	28.1736	31.7534	29.2108	34.3379	61.5477	74.1059	71.3784	67.8212
PC P-38:6|PC P-16:0_22:6	12.8541	13.4358	14.2741	15.1589	19.2666	23.3952	25.5696	23.394
PC P-40:2|PC P-18:0_22:2	1.05593	1.09703	1.04514	1.12504	1.76233	2.208	2.45671	2.1698
PC P-40:6|PC P-18:0_22:6	7.04534	7.23336	6.83269	7.45421	17.1997	19.5947	20.5435	18.2235
PC P-42:5|PC P-20:0_22:5	5.13639	5.71726	4.97023	5.76981	6.67877	8.181	8.60758	7.34969
PC P-42:6|PC P-20:0_22:6	2.54594	2.62004	2.42254	2.95202	3.3191	3.69265	4.24121	3.28919
PE 30:0|PE 14:0_16:0	24.3778	22.2308	29.8999	25.6398	19.3241	26.7499	26.8484	26.424
PE 30:1|PE 14:0_16:1	9.99704	9.73505	12.3632	12.0449	3.32342	4.11319	4.67615	3.6401
PE 32:0|PE 14:0_18:0|PE 16:0_16:0	55.2907	45.2258	61.9147	54.6445	46.9582	54.3476	55.9438	54.9747
PE 32:1|PE 14:0_18:1	3.03851	2.3258	3.60455	2.6392	3.40057	3.0885	3.00266	2.09189
PE 32:1|PE 16:0_16:1	480.159	451.112	594.075	564.002	214.607	248.174	262.789	255.111
PE 32:2|PE 16:1_16:1	38.648	37.2214	46.831	47.0017	10.2853	12.9474	13.9901	12.3635
PE 33:1|PE 15:0_18:1|PE 16:0_17:1	100.057	98.711	94.5038	109.57	49.5847	53.5332	57.3163	55.6589
PE 33:2|PE 16:1_17:1	11.8253	12.2339	15.0923	12.7365	4.5051	5.2717	5.58523	5.28387
PE 34:0|PE 16:0_18:0	30.1146	27.2583	30.3553	32.4489	25.1292	32.0105	35.6506	35.3538
PE 34:1|PE 16:0_18:1|PE 18:0_16:1	1846.46	1683.14	2041.17	1866.56	1095.26	1222.85	1246.91	1283.99
PE 34:2|PE 16:1_18:1	634.621	584.589	785.416	746.589	279.372	352.868	340.17	348.919
PE 35:1|PE 17:0_18:1	165.528	165.723	172.235	169.649	161.317	170.247	160.897	194.251
PE 35:2|PE 17:1_18:1	115.678	122	124.333	119.787	53.9024	64.0674	73.3256	62.2599
PE 36:1|PE 18:0_18:1	1506.44	1297.12	1542.95	1737.26	1347.91	1681.74	1574.7	1617.47
PE 36:2|PE 18:1_18:1	2159.15	2186.94	2548.08	2284.16	1529.93	1665.1	1740.66	1783.14
PE 36:3|PE 16:0_20:3	9.89013	12.7809	12.9526	11.2225	6.91425	9.58162	9.00133	7.62297
PE 36:3|PE 18:1_18:2	427.73	432.891	525.004	460.885	305.008	338.77	347.434	301.84
PE 36:4|PE 16:0_20:4	314.997	289.719	370.611	353.885	167.185	191.843	194.24	202.469
PE 36:5|PE 16:0_20:5	65.4651	59.7927	65.4077	70.535	30.0066	38.7106	35.8775	31.895
PE 36:5|PE 16:1_20:4	21.32	19.3417	24.8991	23.0578	8.94109	11.5975	12.2037	10.866
PE 37:2|PE 18:1_19:1	55.7831	57.9855	62.1058	64.9303	40.3127	50.0244	45.3454	49.4499
PE 38:1|PE 20:0_18:1	37.9057	35.8531	43.2737	39.8457	38.3958	54.5438	53.7439	54.1397
PE 38:2|PE 18:1_20:1	138.965	136.465	157.113	163.79	151.148	184.333	189.374	167.89
PE 38:3|PE 18:0_20:3	26.6876	25.0494	27.1241	28.1541	31.363	34.0774	34.7083	35.4781
PE 38:4|PE 18:0_20:4	854.913	740.976	940.382	846.706	807.024	967.416	922.144	959.596
PE 38:5|PE 16:0_22:5|PE 18:1_20:4	399.484	376.517	491.136	471.925	284.43	355.407	336.093	344.895
PE 38:5|PE 18:0_20:5	240.677	249.414	242.219	243.249	207.615	251.825	242.514	222.852
PE 38:6|PE 16:0_22:6	200.064	188.751	232.898	219.914	81.8419	129.811	111.261	98.9208
PE 38:6|PE 18:1_20:5	67.819	65.8755	73.212	71.0134	43.8621	58.6178	55.284	48.5628
PE 39:6|PE 17:0_22:6	30.3017	27.0385	35.7532	31.4848	22.1087	27.2674	25.615	26.5595
PE 40:2|PE 18:0_22:2	7.32131	7.85048	9.98697	8.55606	8.08411	11.9586	12.3967	10.933
PE 40:2|PE 18:1_22:1	32.4526	27.6173	31.4063	34.0609	40.6675	53.3864	50.967	53.659
PE 40:4|PE 18:0_22:4	43.7796	38.8617	48.6774	39.5664	31.9164	33.4998	37.2075	33.6848
PE 40:5|PE 18:0_22:5	254.245	219.445	277.629	257.068	197.768	245.107	236.517	241.713
PE 40:6|PE 18:0_22:6	415.876	400.784	488.687	461.107	442.071	476.18	503.066	479.816
PE 40:6|PE 18:1_22:5	112.758	105.216	138.739	129.715	71.9065	94.9484	85.3383	88.6867
PE 40:7|PE 18:1_22:6	199.037	183.513	239.256	216.142	130.208	193.493	172.642	151.835
PE 40:8|PE 18:2_22:6	7.4178	7.16298	8.86684	8.25726	4.19795	4.80958	4.74685	4.58639
PE 42:2|PE 18:1_24:1	6.24486	5.84497	6.62629	7.25235	7.47187	9.54072	9.28801	10.5491
PE O-32:0|PE O-16:0_16:0	5.92965	5.27483	5.27955	6.82173	3.94748	4.12496	5.13017	4.17311
PE O-34:1|PE O-16:0_18:1	38.6095	45.3594	45.3537	44.7982	36.1319	34.3236	44.9519	33.7242
PE O-36:1|PE O-18:0_18:1	21.3172	18.4299	22.3581	22.8496	22.684	30.4247	27.8253	25.7346
PE P-32:0|PE P-16:0_16:0	25.666	27.2912	30.9809	24.3101	22.4956	26.2573	28.0542	26.1198
PE P-32:1|PE P-16:0_16:1	236.712	233.159	242.954	250.725	82.1023	96.6365	103.282	97.9692
PE P-33:1|PE P-15:0_18:1|PE P-16:0_17:1	45.5142	40.8535	45.8678	42.8549	21.441	24.2718	23.9433	24.2128
PE P-34:0|PE P-18:0_16:0	18.1793	16.7094	19.3443	18.7905	24.1312	32.4846	30.9685	27.6396
PE P-34:1|PE P-16:0_18:1	1309.59	1344.67	1449.24	1387.26	867.896	1076.16	967.614	1052.03
PE P-34:2|PE P-16:0_18:2	57.3162	52.6164	62.9991	59.9548	24.7026	28.0848	29.2926	29.3762
PE P-34:2|PE P-18:1_16:1	96.7624	100.165	107.147	109.117	46.096	52.049	59.3853	51.6312
PE P-35:1|PE P-17:0_18:1|PE P-18:0_17:1	81.2014	71.2462	86.2409	89.51	65.5768	78.2812	79.3685	75.7419
PE P-35:2|PE P-17:1_18:1|PE P-18:1_17:1	17.3513	17.3553	20.2412	18.0651	15.1673	16.2482	15.7976	15.0257
PE P-36:1|PE P-18:0_18:1	476.556	455.258	487.126	519.869	415.316	546.754	531.689	572.669
PE P-36:2|PE P-18:0_18:2	72.1445	68.3424	82.7839	83.1473	58.4559	63.1822	72.0102	69.2791
PE P-36:2|PE P-18:1_18:1	527.194	531.342	563.596	553.156	417.213	519.548	498.913	509.157
PE P-36:3|PE O-36:4|PE P-18:1_18:2|PE O-16:0_20:4	46.5599	43.9507	48.8703	41.8472	30.6052	29.8098	33.7833	31.0924
PE P-36:3|PE P-16:0_20:3|PE P-18:0_18:3	110.999	113.702	135.825	129.936	78.5921	88.4789	83.1541	89.029
PE P-36:4|PE P-16:0_20:4	974.067	1039.71	1091.29	1079.55	781.971	817.769	952.673	909.56
PE P-36:5|PE P-16:0_20:5	209.477	185.083	221.99	202.322	132.861	155.516	164.745	137.918
PE P-37:4|PE P-17:0_20:4	51.6946	49.5228	58.2901	53.0686	54.9947	62.2472	59.9132	60.0618
PE P-38:1|PE P-18:0_20:1	22.4957	20.6516	24.5083	25.2528	28.6256	34.9458	37.3369	38.1636
PE P-38:2|PE P-16:0_22:2	31.8009	27.9517	33.1907	36.8813	33.8892	44.5639	40.0163	47.999
PE P-38:2|PE P-18:1_20:1|PE P-20:1_18:1	25.3195	25.1618	29.2382	27.4588	35.5406	45.8986	45.3309	44.3811
PE P-38:3|PE O-38:4|PE P-18:1_20:2|PE O-18:0_20:4	23.8798	22.3321	27.0879	28.3875	30.9553	29.1493	32.0647	31.5064
PE P-38:3|PE P-18:0_20:3	54.32	42.5806	53.7949	54.0313	47.5415	57.218	50.5268	54.9483
PE P-38:4|PE P-16:0_22:4	81.4876	73.4211	97.5403	89.7238	71.2965	88.971	74.8465	73.7971
PE P-38:4|PE P-18:0_20:4	403.679	414.668	450.158	428.889	503.173	630.17	536.867	615.375
PE P-38:5|PE P-16:0_22:5|PE P-18:1_20:4	810.187	846.443	845.384	871.751	727.318	837.99	918.256	837.425
PE P-38:5|PE P-18:0_20:5	82.8192	98.0714	112.514	98.194	106.468	120.003	115.576	108.7
PE P-38:6|PE P-16:0_22:6	511.117	532.14	682.119	550.473	493.382	523.999	555.452	550.996
PE P-38:6|PE P-18:1_20:5	64.9002	62.0726	69.4707	66.4356	53.5891	73.1644	66.2917	64.0532
PE P-39:5|PE P-17:0_22:5	14.5501	14.2109	16.7961	15.3901	18.8647	22.0994	20.3949	19.6846
PE P-40:2|PE P-18:0_22:2	5.72377	5.23748	5.85412	6.84399	12.4475	16.2134	16.3663	17.4153
PE P-40:3|PE P-18:1_22:2	8.401	7.66179	8.56959	8.32145	14.3311	18.8852	17.3178	18.8551
PE P-40:4|PE O-40:5|PE P-20:1_20:3|PE O-18:0_22:5	13.5103	12.5852	13.9285	14.2219	19.2716	20.5063	21.1058	20.3338
PE P-40:4|PE P-18:0_22:4	22.5242	19.386	22.5418	21.5534	27.4023	34.6078	31.8429	36.6573
PE P-40:5|PE P-18:0_22:5	141.105	143.296	158.551	146.283	208.813	254.229	216.86	247.641
PE P-40:5|PE P-18:0_22:5|PE P-20:0_20:5	8.66524	8.87664	11.849	10.4486	11.3225	14.7423	15.0079	13.0779
PE P-40:5|PE P-18:1_22:4	13.746	9.00493	13.9801	12.5095	17.3095	17.5607	17.1438	16.5333
PE P-40:6|PE P-18:0_22:6	175.193	174.403	229.421	225.56	249.743	299.061	256.132	266.046
PE P-40:6|PE P-18:1_22:5	114.62	126.167	119.14	126.583	136.073	160.105	174.14	145.306
PE P-40:7|PE P-18:1_22:6	157.142	168.985	219.499	189.299	211.957	231.519	246.595	237.385
PG 30:0|PG 14:0_16:0	3.18562	2.94111	3.0728	3.21255	5.31024	5.74313	6.91377	5.86504
PG 32:1|PG 14:0_18:1|PG 16:0_16:1	13.9215	14.4382	13.3877	16.57	17.4896	19.4231	22.8455	20.0007
PG 32:2|PG 16:1_16:1	2.3464	2.56317	2.04615	2.89503	0.854673	0.879646	1.19349	0.844531
PG 34:1|PG 16:0_18:1	350.663	393.704	401.777	424.236	270.02	301.668	382.746	303.908
PG 34:2|PG 16:1_18:1	14.0314	13.858	13.2651	16.7242	8.51532	9.29421	11.9088	8.97659
PG 34:3|PG 16:1_18:2	1.43492	1.20122	1.13892	1.68608	0.285401	0.395973	0.45875	0.479393
PG 35:1|PG 16:0_19:1|PG 17:0_18:1	6.63072	7.96657	7.91587	7.65816	5.8464	8.17092	8.63711	7.09604
PG 36:1|PG 18:0_18:1	188.325	205.871	210.238	229.61	146.255	171.994	213.626	161.462
PG 36:2|PG 18:1_18:1	13.2569	15.0542	13.6132	16.7551	12.4181	14.0908	19.326	14.9421
PG 36:3|PG 18:1_18:2	3.32447	3.44483	3.08489	4.52117	1.80303	2.14356	2.72373	2.16063
PG 36:4|PG 16:0_20:4	2.25436	2.19903	2.25285	2.31091	2.0151	2.08139	2.52517	2.31396
PI 30:0|PI 14:0_16:0	1.8587	1.94474	2.0359	2.11726	23.0364	28.3773	29.324	27.6241
PI 30:1|PI 14:0_16:1	1.28665	1.36286	0.92065	0.940556	11.9971	14.3947	15.6564	13.8749
PI 31:0|PI 14:0_17:0|PI 15:0_16:0	0.771358	0.744939	0.622911	1.05386	6.33117	7.61468	7.93204	7.33927
PI 31:1|PI 14:0_17:1|PI 15:0_16:1	0	0	0	0	3.32785	4.22399	4.12351	4.76199
PI 32:0|PI 15:0_17:0	2.33649	2.65448	2.70386	2.54689	3.07529	4.04922	3.81814	3.5429
PI 32:0|PI 16:0_16:0	36.7181	39.005	34.6072	39.1115	110.18	127.208	129.915	120.064
PI 32:1|PI 14:0_18:1|PI 16:0_16:1	65.9912	74.1819	68.2198	73.3788	348.3	434.507	442.102	412.248
PI 32:2|PI 16:1_16:1	3.03178	3.38864	3.52933	4.10176	10.7613	13.0059	14.4242	12.9021
PI 33:0|PI 16:0_17:0	4.78962	3.8948	4.49522	5.26907	12.8679	17.264	18.8474	15.8915
PI 33:1|PI 15:0_18:1|PI 16:0_17:1	14.4323	15.5088	14.5795	15.5522	61.3138	74.7629	79.9168	72.519
PI 34:0|PI 16:0_18:0	35.6661	39.4199	34.67	39.8425	16.8235	18.3154	20.5143	19.067
PI 34:1|PI 16:0_18:1	643.89	705.135	631.621	694.392	2159.3	2623.68	2760.25	2535.07
PI 34:2|PI 16:1_18:1	142.56	163.228	150.885	156.754	173.212	223.805	225.037	211.058
PI 34:3|PI 14:0_20:3|PI 16:1_18:2	2.25476	2.29266	2.15222	2.35768	7.95125	9.07215	10.9363	8.81586
PI 34:4|PI 14:0_20:4	0	0.209052	0	0.102364	12.739	15.312	16.7043	14.8115
PI 35:1|PI 17:0_18:1|PI 18:0_17:1	55.6725	57.9594	53.1631	57.1466	80.823	96.9865	100.518	94.5429
PI 35:2|PI 16:0_19:2	4.4813	4.87677	3.61627	4.19793	19.0508	22.3782	27.1951	22.2156
PI 35:2|PI 17:1_18:1	24.9351	26.7455	26.3186	26.3276	20.7675	26.0057	26.3542	25.6319
PI 35:4|PI 15:0_20:4	0.085655	0.0706433	0	0.0822939	2.42386	2.96425	2.9495	2.51917
PI 36:1|PI 18:0_18:1	1465.39	1622.43	1521.69	1701.98	1845.08	2200.41	2560.99	2129.16
PI 36:2|PI 16:0_20:2|PI 18:0_18:2	172.022	152.749	162.127	168.751	229.142	275.247	292.45	244.907
PI 36:2|PI 18:1_18:1	695.536	824.837	663.11	731.799	238.089	314.004	364.868	327.062
PI 36:3|PI 16:0_20:3	40.6666	45.8465	40.3317	41.5223	89.1346	107.415	116.726	99.6088
PI 36:3|PI 18:1_18:2	16.1747	17.6078	17.4924	17.2431	9.06527	10.2365	11.1339	9.63666
PI 36:4|PI 16:0_20:4	71.6747	79.3564	74.801	80.0254	220.486	282.349	280.571	250.017
PI 36:5|PI 14:0_22:5|PI 16:1_20:4	1.13257	1.30437	1.4675	1.34033	8.91368	11.4123	11.5697	10.36
PI 36:5|PI 16:0_20:5	2.23116	2.85514	2.74855	2.49455	7.63637	9.58583	10.1699	8.8976
PI 37:1|PI 18:0_19:1	14.3733	15.1381	14.4898	15.3997	18.0459	20.1952	20.8453	19.2144
PI 37:2|PI 16:0_21:2|PI 18:0_19:2	9.67203	9.9143	9.13079	10.0916	13.1571	17.8917	17.973	17.4237
PI 37:2|PI 18:0_19:2	27.2825	31.8485	29.494	29.8571	37.8006	49.6275	53.9555	42.9016
PI 37:2|PI 18:1_19:1	14.1823	14.7895	15.0769	16.0767	5.11464	5.97691	6.16463	5.05128
PI 37:3|PI 16:0_21:3	4.65706	4.86564	4.57969	5.17401	8.52688	9.54444	10.8568	8.2244
PI 37:3|PI 18:1_19:2	6.03856	6.51542	5.91823	6.14623	3.94892	5.66115	5.43408	4.9545
PI 37:4|PI 17:0_20:4	11.4893	11.5211	10.8476	11.2034	5.07203	7.45842	5.81285	6.31349
PI 38:1|PI 18:0_20:1	74.3203	78.1348	70.8312	77.2357	93.157	110.518	114.864	107.034
PI 38:2|PI 16:0_22:2|PI 18:0_20:2	147.829	154.208	148.663	154.568	149.873	193.081	201.464	176.953
PI 38:2|PI 18:0_20:2	93.0495	88.7104	75.7003	102.61	164.268	224.276	217.675	194.361
PI 38:3|PI 18:0_20:3	193.538	209.283	189.781	196.091	168.751	212.612	219.275	196.486
PI 38:3|PI 18:1_20:2	26.1535	26.145	25.2856	25.8968	13.1908	15.2378	17.8041	14.5071
PI 38:4|PI 16:0_22:4|PI 18:1_20:3	27.4599	33.2358	33.5143	27.5693	30.9711	41.0311	43.9618	33.8162
PI 38:4|PI 18:0_20:4	792.467	863.437	792.026	839.183	462.016	525.483	584.032	514.371
PI 38:5|PI 16:0_22:5|PI 18:0_20:5	24.8533	24.8929	25.2407	25.9322	18.5001	22.3359	24.0242	21.4378
PI 38:5|PI 16:0_22:5|PI 18:1_20:4	223.197	258.502	241.428	245.45	76.8432	97.4552	96.5689	85.9592
PI 38:6|PI 16:0_22:6	9.1365	10.1563	9.24269	9.30084	30.9215	37.8728	39.3816	34.4869
PI 38:6|PI 18:1_20:5	6.81139	7.62644	6.6887	6.86995	1.4054	1.92541	1.90634	1.51436
PI 39:2|PI 18:0_21:2	13.7521	14.4965	14.2254	13.9604	15.5549	19.6025	20.4491	18.1917
PI 39:3|PI 18:0_21:3	34.718	39.3955	35.2851	37.8711	32.9257	38.05	40.5628	34.7832
PI 39:4|PI 18:1_21:3	7.62861	8.39027	7.72591	7.8275	1.65635	2.28689	2.45552	1.4381
PI 40:1|PI 18:0_22:1	7.86589	7.63846	7.15329	7.22311	7.51635	10.1103	10.4349	10.1894
PI 40:2|PI 18:0_22:2	42.3527	43.4638	39.5314	40.9984	58.6578	75.0374	71.7745	67.3616
PI 40:2|PI 18:1_22:1	6.65687	7.80074	7.67501	8.00053	1.4012	2.28591	2.86334	2.07993
PI 40:3|PI 18:0_22:3	14.9671	15.3104	13.3805	14.3559	14.6034	17.5839	16.7284	15.0423
PI 40:3|PI 18:1_22:2	26.0158	26.9106	25.6059	30.7829	8.04144	10.229	11.9824	9.29112
PI 40:4|PI 18:0_22:4	75.3413	79.1756	71.0498	76.2121	66.1973	85.6745	83.5062	69.9077
PI 40:5|PI 18:0_22:5	86.3299	93.6863	89.5417	91.702	81.163	95.3438	103.832	91.8697
PI 40:5|PI 18:1_22:4	17.3672	19.4692	17.3484	18.7722	3.21357	4.78047	4.11685	4.40845
PI 40:6|PI 18:0_22:6	53.3379	61.619	54.1557	55.6628	50.4005	62.2855	66.575	59.2364
PI 40:6|PI 18:1_22:5	17.8337	18.8447	17.7658	18.5335	3.94703	4.51404	5.15757	4.09798
PI 40:7|PI 18:1_22:6	14.1029	14.5962	14.103	14.9798	2.20556	2.59583	3.092	2.51268
PI 42:2|PI 18:0_24:2	5.37405	5.81228	4.88402	5.37393	6.43875	9.03709	9.12621	8.86104
PI O-32:0|PI O-16:0_16:0	2.44621	2.67186	2.69607	1.30999	20.808	24.4229	26.1317	26.5482
PI O-32:1|PI O-16:0_16:1	1.23472	0.724338	1.34497	1.30493	5.48534	7.19685	7.77661	6.93416
PI O-34:1|PI O-16:0_18:1	8.56662	9.37061	8.40415	9.26645	42.1777	52.3551	55.3433	52.3
PI O-36:1|PI O-16:0_20:1	0	0.0197536	0.100491	0.10453	1.96688	2.8691	3.47115	2.35642
PI O-36:4|PI O-16:0_20:4	0.0528703	0.132919	0.154811	0.199747	19.1707	22.6463	23.1688	20.7319
PI O-38:2|PI O-16:0_22:2	0	0	0	0	5.40605	6.53289	7.56118	6.10611
PI O-38:5|PI O-16:0_22:5|PI O-18:1_20:4	2.15053	2.65638	2.46814	2.71035	13.3544	17.3491	17.0269	15.7321
PI O-38:6|PI O-16:0_22:6	0.142456	0.0512489	0	0.0601117	6.1588	7.84408	7.5863	7.63704
PS 30:0|PS 14:0_16:0	8.79972	10.4035	9.81973	10.5096	9.65099	10.8306	12.2482	10.55
PS 32:0|PS 14:0_18:0|PS 16:0_16:0	23.1558	26.6996	25.1314	25.9638	27.1937	31.6347	34.1662	28.1719
PS 32:1|PS 16:0_16:1	122.105	131.214	135.377	141.412	66.316	75.2664	81.9834	70.5794
PS 33:1|PS 16:0_17:1|PS 17:0_16:1	23.895	25.9902	25.662	27.1873	16.5764	19.0748	19.9324	18.1368
PS 34:1|PS 16:0_18:1|PS 18:0_16:1	760.014	804.212	846.347	839.539	517.726	572.903	654.631	577.35
PS 34:2|PS 16:1_18:1	33.0936	34.2918	37.4129	40.4106	23.6992	25.0226	30.7824	24.3697
PS 35:1|PS 17:0_18:1	129.225	136.887	134.247	138.368	110.982	137.145	146.887	114.134
PS 35:2|PS 17:1_18:1	10.1219	10.9665	11.4608	11.38	8.21397	8.87271	10.2185	8.48791
PS 36:1|PS 18:0_18:1	1777.56	1834.98	1927.76	2106.86	1646.03	2002.35	2084.76	1850.02
PS 36:2|PS 18:0_18:2	115.321	113.62	122.163	127.596	130.457	152.339	146.002	134.991
PS 36:2|PS 18:1_18:1	239.769	254.046	255.456	263.86	219.482	237.562	285.195	237.639
PS 36:3|PS 16:0_20:3	10.2078	11.2607	11.3318	12.2336	7.75247	8.86896	9.96493	7.96965
PS 36:3|PS 18:1_18:2	9.08401	9.67027	10.9436	11.4654	8.76251	9.73184	12.0976	9.55846
PS 36:4|PS 16:0_20:4	15.0003	15.2178	16.3443	17.2054	10.4096	10.1515	12.3633	10.8909
PS 37:1|PS 18:0_19:1|PS 19:0_18:1	43.4483	49.7058	46.3021	44.0655	36.6667	42.2697	44.4732	42.5343
PS 38:1|PS 20:0_18:1	104.291	103.698	102.952	108.3	103.352	113.86	121.163	116.083
PS 38:2|PS 18:1_20:1	50.1895	52.3444	55.2394	56.6162	56.6977	63.2405	69.743	61.6146
PS 38:3|PS 18:0_20:3	88.4944	93.2748	93.6272	90.2583	89.9635	108.877	108.65	96.4911
PS 38:4|PS 18:0_20:4	62.6913	58.553	62.5084	62.0269	86.9459	99.7068	108.855	100.138
PS 38:5|PS 16:0_22:5|PI 18:1_20:4	24.1784	25.3779	30.0937	25.8324	24.014	24.7343	29.4783	30.557
PS 38:6|PS 16:0_22:6	32.3449	35.7771	36.8769	37.3807	15.7653	16.7637	19.0154	16.7424
PS 40:1|PS 22:0_18:1	31.0151	31.1214	30.4059	34.6115	23.5373	28.2923	28.1087	28.6097
PS 40:2|PS 18:1_22:1	51.8366	54.713	54.5194	53.993	73.0502	82.7376	86.8539	78.0076
PS 40:4|PS 18:0_22:4	37.7247	41.3499	33.6202	34.2579	31.9319	33.6326	37.5971	29.015
PS 40:5|PS 18:0_22:5	230.529	231.4	228.145	226.237	208.589	246.931	253.447	230.599
PS 40:6|PS 18:0_22:6	286.69	298.498	290.352	311.917	251.545	292.846	312.029	261.461
PS 40:6|PS 18:1_22:5	26.9342	32.8576	26.4637	31.9607	70.766	75.3369	78.6369	83.0129
PS 40:7|PS 18:1_22:6	21.0639	22.2496	23.1051	23.9224	20.3048	22.201	23.9926	21.3411
PS 42:3|PS 18:1_24:2	6.66815	6.91695	6.91629	7.19651	9.53062	10.8456	12.1533	11.3927
PS O-36:1|PS O-18:0_18:1	8.49951	8.60329	9.72166	10.4222	19.3151	22.591	26.1956	24.0676
SM 32:1;O2|SM 18:1;O2/14:0	87.9139	86.0081	86.4959	95.7186	57.1058	61.1029	80.1725	64.9276
SM 32:2;O2|SM 18:2;O2/14:0	3.49586	3.88603	3.99987	4.455	2.54913	2.45375	3.52025	2.74628
SM 33:1;O2|SM 17:1;O2/16:0	61.22	63.1616	66.9801	66.6012	46.2877	51.5774	60.5193	49.8496
SM 34:1;O2|SM 18:1;O2/16:0	905.504	964.804	981.922	1001.22	699.834	795.345	892.559	768.975
SM 34:2;O2|SM 18:2;O2/16:0	114.361	108.09	128.863	136.78	74.2443	79.3432	102.399	88.6288
SM 35:1;O2|SM 18:1;O2/17:0	65.6441	67.8044	65.5369	69.6766	42.6824	50.5679	52.5639	48.9195
SM 35:2;O2|SM 18:2;O2/17:0	4.30036	4.36747	4.19381	4.18634	3.59288	4.29463	5.81966	3.68765
SM 36:1;O2|SM 18:1;O2/18:0	281.525	322.758	327.386	322.991	317.316	313.719	385.383	329.853
SM 36:2;O2|SM 18:2;O2/18:0	60.6572	60.3061	65.401	68.2787	55.6936	58.7005	66.9496	57.643
SM 37:1;O2|SM 18:1;O2/19:0	10.3119	12.6694	11.0298	11.3772	9.80983	9.49322	11.0863	9.57696
SM 38:1;O2|SM 18:1;O2/20:0	168.394	166.453	170.799	198.759	157.399	167.787	199.308	181.548
SM 38:2;O2|SM 18:1;O2/20:1	7.35103	8.30943	9.19293	7.89057	11.6255	10.1645	11.4419	10.8393
SM 38:2;O2|SM 18:2;O2/20:0	23.5965	24.4459	25.8947	25.7351	19.9006	19.0856	24.3256	22.3342
SM 39:1;O2|SM 17:1;O2/22:0|SM 18:1;O2/21:0	31.9751	34.2656	31.2373	35.8547	21.7655	22.4064	28.2188	25.889
SM 40:1;O2|SM 18:1;O2/22:0	602.923	651.141	687.853	691.187	535.735	552.478	744.681	601.378
SM 40:2;O2|SM 18:1;O2/22:1	205.263	218.759	223.008	225.227	239.257	213.742	306.245	235.557
SM 40:2;O2|SM 18:2;O2/22:0	168.391	164.77	174.732	197.992	125.011	137.847	163.283	145.43
SM 41:1;O2|SM 18:1;O2/23:0	89.7648	95.2527	92.4194	104.25	76.2569	78.3499	102.551	89.2767
SM 41:2;O2|SM 18:1;O2/23:1	138.706	141.146	143.25	162.466	132.736	140.152	175.01	148.268
SM 41:3;O2|SM 18:2;O2/23:1	15.1018	15.6724	17.4936	19.0363	12.1825	12.9643	14.2496	12.9754
SM 42:1;O2|SM 18:1;O2/24:0	363.858	403.335	391.172	431.545	309.868	322.943	436.702	369.606
SM 42:2;O2|SM 18:1;O2/24:1	1663.86	1733.67	1743.13	2002.22	2025.55	2150.99	2616.36	2182.89
SM 42:3;O2|SM 18:2;O2/24:1	353.226	368.592	384.386	408.422	414.08	386.264	519.572	422.719
SM 43:2;O2|SM 18:1;O2/25:1	20.3528	22.0997	22.6554	24.2305	23.5085	24.36	31.7313	26.5375
SM 43:2;O2|SM 18:2;O2/25:0	4.89571	3.94928	3.36566	3.19528	8.16651	8.35012	10.497	8.98037
SM 44:2;O2|SM 18:1;O2/26:1	19.9619	20.7636	20.6787	22.9729	25.367	26.4768	34.2448	28.738
SM 44:3;O2|SM 18:1;O2/26:2|SM 18:2;O2/26:1	13.3225	13.2726	13.4063	14.9025	19.8828	20.358	24.8014	22.4327
ST 27:1;O	20654	32724.2	28384.1	30865	23208.9	24779	28764.1	27464.6
