## Supplementary material for "Ether lipid remodeling during neuronal differentiation prevents ferroptosis": Data_S9_genetic_analysis_iPSC

### Sheet: CTRL_1
Genes	CopyNumber	status	median_pVal	repRange	anova_PercentSignificant	ANOVA_pairwise_pVals_chr1q	ANOVA_pairwise_pVals_chr4p_CTRL	ANOVA_pairwise_pVals_chr8q	ANOVA_pairwise_pVals_chr10p	ANOVA_pairwise_pVals_chr12p	ANOVA_pairwise_pVals_chr17q	ANOVA_pairwise_pVals_chr18q	ANOVA_pairwise_pVals_chr20q	ANOVA_pairwise_pVals_chrXp
chr1q	2.07	Normal	0.984923	0.333943	12		0.998481	1	0.999234	0.972705	0.913588	0.997141	0.510314	0.000512591
chr4p_CTRL	2.09	Normal	0.958923	0.23796	12	0.998481		0.999722	0.919366	0.714755	0.999057	1	0.192574	0.00205782
chr8q	2.05	Normal	0.974611	0.0709264	12	1	0.999722		0.996715	0.944781	0.952507	0.999361	0.428475	0.000684873
chr10p	2.14	Normal	0.90844	0.16304	12	0.999234	0.919366	0.996715		0.999931	0.601574	0.897514	0.855693	0.000150273
chr12p	2.25	Normal	0.829768	0.104798	12	0.972705	0.714755	0.944781	0.999931		0.350144	0.676727	0.978211	6.36536e-05
chr17q	1.91	Normal	0.757581	0.0323086	12	0.913588	0.999057	0.952507	0.601574	0.350144		0.999567	0.0608672	0.00768154
chr18q	2.01	Normal	0.947328	0.184149	12	0.997141	1	0.999361	0.897514	0.676727	0.999567		0.172553	0.00235447
chr20q	2.39	Possibly Abnormal	0.310524	0.262703	12	0.510314	0.192574	0.428475	0.855693	0.978211	0.0608672	0.172553		9.67894e-06
chrXp	1.21	Normal (Sex Difference)	0.000598732	0.00505088	100	0.000512591	0.00205782	0.000684873	0.000150273	6.36536e-05	0.00768154	0.00235447	9.67894e-06

### Sheet: CTRL_2
Genes	CopyNumber	status	median_pVal	repRange	anova_PercentSignificant	ANOVA_pairwise_pVals_chr1q	ANOVA_pairwise_pVals_chr4p_CTRL	ANOVA_pairwise_pVals_chr8q	ANOVA_pairwise_pVals_chr10p	ANOVA_pairwise_pVals_chr12p	ANOVA_pairwise_pVals_chr17q	ANOVA_pairwise_pVals_chr18q	ANOVA_pairwise_pVals_chr20q	ANOVA_pairwise_pVals_chrXp
chr1q	2.38	Normal	0.950421	0.280315	12		0.928755	0.999999	0.972087	0.97625	0.999919	0.691512	0.833561	0.000232687
chr4p_CTRL	2	Normal	0.658384	0.206209	12	0.928755		0.980283	0.372977	0.388012	0.994959	0.999791	0.186939	0.00305458
chr8q	2.18	Normal	0.914502	0.30837	12	0.999999	0.980283		0.909821	0.919184	1	0.831068	0.694628	0.000390888
chr10p	2.41	Normal	0.870514	0.141068	12	0.972087	0.372977	0.909821		1	0.831207	0.16707	0.999925	3.0054e-05
chr12p	2.39	Normal	0.881881	0.257439	12	0.97625	0.388012	0.919184	1		0.844578	0.175549	0.99988	3.172e-05
chr17q	2.16	Normal	0.87715	0.0654304	12	0.999919	0.994959	1	0.831207	0.844578		0.909722	0.577873	0.000578843
chr18q	1.89	Normal	0.43353	0.0451242	12	0.691512	0.999791	0.831068	0.16707	0.175549	0.909722		0.0738769	0.00891464
chr20q	2.37	Normal	0.636251	0.229486	12	0.833561	0.186939	0.694628	0.999925	0.99988	0.577873	0.0738769		1.31956e-05
chrXp	1.07	Normal (Sex Difference)	0.000311788	0.24908	100	0.000232687	0.00305458	0.000390888	3.0054e-05	3.172e-05	0.000578843	0.00891464	1.31956e-05

### Sheet: PEDS1_KO_1
Genes	CopyNumber	status	median_pVal	repRange	anova_PercentSignificant	ANOVA_pairwise_pVals_chr1q	ANOVA_pairwise_pVals_chr4p_CTRL	ANOVA_pairwise_pVals_chr8q	ANOVA_pairwise_pVals_chr10p	ANOVA_pairwise_pVals_chr12p	ANOVA_pairwise_pVals_chr17q	ANOVA_pairwise_pVals_chr18q	ANOVA_pairwise_pVals_chr20q	ANOVA_pairwise_pVals_chrXp
chr1q	2.26	Normal	0.951422	0.143569	12		0.933436	0.862909	0.990649	0.999999	0.969408	0.983371	0.711781	9.5926e-06
chr4p_CTRL	1.99	Normal	0.966712	0.0658076	12	0.933436		1	0.999987	0.839451	1	0.999998	0.129006	9.73691e-05
chr8q	1.86	Normal	0.931267	0.215638	12	0.862909	1		0.999625	0.735707	0.999984	0.999891	0.0893082	0.000143986
chr10p	2.09	Normal	0.995137	0.133386	12	0.990649	0.999987	0.999625		0.958021	1	1	0.236438	4.91793e-05
chr12p	2.27	Normal	0.875248	0.158001	12	0.999999	0.839451	0.735707	0.958021		0.905953	0.937993	0.844543	6.1217e-06
chr17q	2.04	Normal	0.984696	0.0668936	12	0.969408	1	0.999984	1	0.905953		1	0.172225	7.08379e-05
chr18q	2.04	Normal	0.991631	0.0402258	12	0.983371	0.999998	0.999891	1	0.937993	1		0.205659	5.7892e-05
chr20q	2.24	Normal	0.188942	0.385628	12	0.711781	0.129006	0.0893082	0.236438	0.844543	0.172225	0.205659		5.14287e-07
chrXp	0.98	Normal (Sex Difference)	5.35357e-05	0.036274	100	9.5926e-06	9.73691e-05	0.000143986	4.91793e-05	6.1217e-06	7.08379e-05	5.7892e-05	5.14287e-07

### Sheet: PEDS1_KO_2
Genes	CopyNumber	status	median_pVal	repRange	anova_PercentSignificant	ANOVA_pairwise_pVals_chr1q	ANOVA_pairwise_pVals_chr4p_CTRL	ANOVA_pairwise_pVals_chr8q	ANOVA_pairwise_pVals_chr10p	ANOVA_pairwise_pVals_chr12p	ANOVA_pairwise_pVals_chr17q	ANOVA_pairwise_pVals_chr18q	ANOVA_pairwise_pVals_chr20q	ANOVA_pairwise_pVals_chrXp
chr1q	2.12	Normal	0.990539	0.157909	12		0.967255	1	0.99943	0.983607	0.99747	0.999757	0.926321	0.000404799
chr4p_CTRL	1.96	Normal	0.856077	0.0808179	12	0.967255		0.992346	0.7449	0.518003	0.999985	0.999572	0.353617	0.00382481
chr8q	2.33	Normal	0.993344	0.32004	12	1	0.992346		0.994341	0.944227	0.999837	0.999997	0.838187	0.000647103
chr10p	2.19	Normal	0.978758	0.285668	12	0.99943	0.7449	0.994341		0.999978	0.910656	0.963175	0.998452	0.000125479
chr12p	2.29	Normal	0.892197	0.258133	12	0.983607	0.518003	0.944227	0.999978		0.73474	0.840168	0.999997	6.00975e-05
chr17q	2.04	Normal	0.954063	0.223991	12	0.99747	0.999985	0.999837	0.910656	0.73474		1	0.557284	0.00179816
chr18q	2.04	Normal	0.981373	0.181661	12	0.999757	0.999572	0.999997	0.963175	0.840168	1		0.680372	0.00118009
chr20q	2.38	Normal	0.75928	0.317333	12	0.926321	0.353617	0.838187	0.998452	0.999997	0.557284	0.680372		3.42364e-05
chrXp	1.03	Normal (Sex Difference)	0.000525951	0.159126	100	0.000404799	0.00382481	0.000647103	0.000125479	6.00975e-05	0.00179816	0.00118009	3.42364e-05
